# Multi-omics analysis reveals novel interplays between intratumoral bacteria and glioma

**DOI:** 10.1101/2023.10.08.561332

**Authors:** Ting Li, Zhanyi Zhao, Meichang Peng, Cheng Wang, Feiyang Luo, Meiqin Zeng, Kaijian Sun, Zhencheng Fang, Yunhao Luo, Qiyuan Huang, Yugu Xie, Jiaxuan Wang, Jian-Dong Huang, Hongwei Zhou, Haitao Sun

## Abstract

Emerging evidence highlights the potential impact of intratumoral microbiota on cancer. However, the microbial composition and function in glioma remains elusive. Consequently, our study aimed to investigate the microbial community composition in glioma tissues and elucidate its role in glioma development. We parallelly performed microbial profiling, transcriptome sequencing and metabolomics detection on tumor and adjacent normal brain tissues obtained from 50 glioma patients. We employed immunohistochemistry, multicolor immunofluorescence and FISH staining to observe the presence and location of bacteria. Furthermore, an animal model was employed to validate the impact of key bacteria on glioma development. Six genera were found to be significantly enriched in glioma tissues compared to its adjacent normal brain tissues, including *Fusobacterium*, *Longibaculum*, *Intestinimonas*, *Pasteurella*, *Limosilactobacillus* and *Arthrobacter*. Both bacterial RNA and LPS were observed in glioma tissues. Multicolor immunofluorescence analysis showed higher bacterial LPS levels in tumor cells than in macrophages and in glioma tissue than in adjacent normal brain tissue. Integrated microbiomics, transcriptomics, and metabolomics revealed that genes associated with intratumoral microbes were enriched in multiple synapse-associated pathways and that metabolites associated with intratumoral microbes were (R)-N-methylsalsolinol, N-acetylaspartylglutamic acid, and N-acetyl-L-aspartic acid. Further mediation analysis suggested that intratumoral microbiome may affect the expression of neuron-related genes through bacteria-associated metabolites. In addition, a glioma mouse model suggested that *Fusobacterium nucleatum* promoted glioma growth by increasing the levels of N-acetylneuraminic acid and the expression levels of CCL2, CXCL1, and CXCL2. In conclusion, our findings shed light on the intricate interplays between intratumoral bacteria and glioma.
