## Additional file 5 for "Multi-omics analysis reveals novel interplays between intratumoral bacteria and glioma"

### Sheet: POS
Supplementary Table 3. Differential metabolites in human glioma tissues.
id	MS2 name	MS2 score	level	HG1	HG2	HG4	HG5	HG6	HG8	HG9	HG11	HG12	HG15	LG1	LG5	LG9	LG10	LG12	LG16	LG17	LG18	LG20	LG23	N7	N10	N11	N12	N13	N14	MEAN G	MEAN NAT	VIP	P-VALUE	Q-VALUE	FOLD CHANGE	LOG_FOLDCHANGE
1	Methylguanidine	1	B(ii)	0.0217916	0.0180259	0.00989925	0.0185899	0.0164354	0.0234982	0.0261228	0.0135047	0.0130342	0.0123467	0.0242918	0.0602725	0.0756624	0.0422597	0.0482457	0.012233	0.0529015	0.0101047	0.0115367	0.0111975	0.0996862	0.0773085	0.0912688	0.0579174	0.0738755	0.0743748	0.0260977	0.0790719	1.43611	2.06431e-06	9.81596e-07	0.33005	-1.59924
2	Pyridoxine	0.999824307692308	B(i)	0.0740289	0.0182976	0.00217702	0.190575	0.141981	0.00223189	0.00179849	0.00241614	0.00291119	0.401736	0.00311665	0.00237642	0.0027698	0.445333	0.238875	0.00288248	0.2998	0.00280014	0.313133	0.247025	0.00259659	0.00234486	0.00287995	0.00256974	0.00247339	0.00252462	0.119813	0.00256486	0.806373	0.00273314	6.74763e-05	46.7134	5.54576
3	Nicotinamide	0.999305769230769	B(i)	1.9572	2.39527	3.53549	1.20331	1.11421	1.85745	1.83939	1.68689	2.62831	0.818256	3.67512	2.72733	3.05911	1.40943	0.777944	0.867437	1.14676	1.51203	0.572914	0.565333	4.25476	1.5798	3.31988	4.35217	2.81542	3.16618	1.76746	3.24803	1.15471	0.00320532	7.46156e-05	0.544163	-0.87789
4	L-Proline	0.998655	B(ii)	2.07965	1.9915	2.59354	1.81418	2.46613	1.45071	2.21171	2.05873	3.55615	2.3704	2.6207	0.943857	0.68292	0.978684	0.792316	0.772534	0.788629	0.953528	2.13532	1.91704	0.738815	0.353928	0.935931	1.06157	0.572467	0.917804	1.75891	0.76342	1.03327	7.9104e-05	5.67922e-06	2.30399	1.20413
5	L-Glutamic acid	0.995702153846154	B(ii)	0.316991	0.115971	0.254915	0.131404	0.12525	0.0358346	0.0709595	0.0609681	0.372825	0.0548614	0.208272	0.374648	0.523615	0.108421	0.170901	0.0258897	0.632111	0.0201362	0.0751664	0.0868405	1.11934	0.100326	0.45971	1.23282	0.44727	0.580168	0.188299	0.656604	1.20977	0.0453835	0.000609501	0.286777	-1.802
6	Piperidine	0.993633076923077	B(ii)	0.197506	0.174404	0.27283	0.300266	0.344655	0.0848681	0.129468	0.119399	0.193274	0.339888	0.199873	0.054763	0.0493318	0.335174	0.195182	0.0578079	0.262757	0.0765276	0.392797	0.28663	0.0442879	0.0171644	0.0845322	0.0960306	0.0489537	0.0770003	0.20337	0.0613282	1.09908	2.46658e-05	2.55141e-06	3.31609	1.72949
7	Glycine	0.991377153846154	B(ii)	0.0395861	0.0230966	0.00769976	0.0108035	0.011492	0.00262233	0.00291948	0.0058564	0.043415	0.00810259	0.0191192	0.00457474	0.00157307	0.00517062	0.00220902	0.00337862	0.0040276	0.00023067	0.00473367	0.00670209	0.0018731	6.10501e-06	0.00181653	0.00191176	6.00452e-06	0.00120347	0.0103657	0.00113616	0.894642	0.00300178	7.14656e-05	9.1234	3.18957
8	L-Palmitoylcarnitine	0.990889076923077	B(ii)	3.71271	1.25596	1.48639	1.65351	2.09926	0.213579	3.83431	3.95929	4.30084	1.8219	0.788931	0.0873079	0.377367	2.77307	0.162318	0.54078	0.462508	0.338804	0.210465	0.618541	0.187276	0.169956	0.142393	0.268645	0.0835336	0.174201	1.53489	0.171001	0.901933	0.000448483	2.05076e-05	8.97594	3.16606
9	L-Methionine	0.989126538461538	B(ii)	0.202259	0.14846	0.292371	0.722016	0.89686	0.187881	0.309214	0.21534	1.2419	0.738983	0.606054	0.0367704	0.147604	0.589985	0.176527	0.0287118	0.281775	0.0668343	0.869358	0.458188	0.119938	0.0218878	0.20407	0.18298	0.0787474	0.179421	0.410855	0.131174	0.677119	0.00218816	5.84034e-05	3.13213	1.64715
10	Biochanin A	0.978765923076923	B(i)	0.00268743	0.00139168	0.00511709	0.00109601	0.000625386	0.00133509	0.000802271	0.000678585	0.00158224	0.00146346	0.00127171	0.00340638	0.00430776	0.00127624	0.0030679	0.00173513	0.00199799	0.000736498	0.000887998	0.00129061	0.00602812	0.00338237	0.00382131	0.00404046	0.00514665	0.00594687	0.00183787	0.00472763	1.29219	3.60816e-05	2.90746e-06	0.388751	-1.36308
11	2-Pyrrolidinone	0.974920307692308	B(ii)	0.272288	0.0225124	0.00553847	0.0106061	0.0196131	0.0158321	0.10736	0.0253493	0.0280802	0.00641103	0.0172867	0.216672	0.273085	0.0359858	0.138164	0.0130925	0.251872	0.00625821	0.0247047	0.0103603	0.260645	0.104318	0.270794	0.153945	0.232182	0.202204	0.0750536	0.204015	1.23498	0.00605095	0.000116029	0.367883	-1.44268
12	Arecaidine	0.952376615384615	B(ii)	0.0390688	0.0261571	0.0433533	0.0339928	0.0810409	0.040402	0.0435103	0.0299243	0.0315766	0.0759159	0.0668703	0.0205192	0.0120601	0.0333274	0.0277117	0.0200147	0.0279961	0.0208869	0.0449496	0.036681	0.0142839	0.0100457	0.0229069	0.0125663	0.0158817	0.0147689	0.037798	0.0150756	1.22439	3.29461e-05	2.82635e-06	2.50723	1.3261
13	Creatinine	0.927200769230769	B(i)	6.37855	3.8998	2.80798	2.64383	2.4413	4.594	2.93528	5.30673	3.00675	1.51351	2.66431	4.44288	6.93978	4.70072	6.53282	0.912563	4.31143	1.87452	1.25956	1.57886	6.23106	3.61758	6.83189	11.6085	5.24572	6.99108	3.53726	6.75431	1.26796	0.00229164	6.02376e-05	0.523704	-0.933176
14	Homocarnosine	0.924085692307692	B(ii)	0.549255	0.0509683	0.182113	0.0102607	0.0845712	0.00780285	0.00450507	0.0121841	0.00976067	0.00492879	0.0296709	0.646486	0.2308	1.62019	0.599861	0.0257483	0.635568	0.0274072	0.0527744	0.000463815	0.437836	0.328564	0.679514	0.774189	0.600426	0.782243	0.239266	0.600462	1.05811	0.0451381	0.000606207	0.39847	-1.32746
15	Picolinic acid	0.904745153846154	B(ii)	0.0243926	0.026108	0.0403552	0.0341873	0.038687	0.0128777	0.0265468	0.0219421	0.0371386	0.0319456	0.0419856	0.0149343	0.0102987	0.0332508	0.0198167	0.013454	0.0225801	0.0380222	0.0452626	0.0564068	0.0104366	0.00819577	0.0146448	0.012213	0.0113414	0.0137596	0.0295096	0.0117652	1.27213	3.37917e-06	1.17681e-06	2.50822	1.32666
16	SM(d18:1/20:0)	0.769662	B(iii)	0.023509	0.00677878	0.0138366	0.0085654	0.0125816	0.0049583	0.0232521	0.0155534	0.0104088	0.0118064	0.017222	0.035695	0.10295	0.00827868	0.00824497	0.00548968	0.0770738	0.0188703	0.0260669	0.0110943	0.0961782	0.0195108	0.0906568	0.0218937	0.0822418	0.029799	0.0221118	0.0567134	1.13466	0.0129858	0.000210944	0.389887	-1.35887
17	SM(d18:0/16:0)	0.813885076923077	B(ii)	0.152618	0.146362	0.105229	0.153652	0.108991	0.116107	0.132551	0.114247	0.146875	0.129905	0.129622	0.0211174	0.0445616	0.1068	0.0354153	0.0859525	0.0612664	0.138257	0.111676	0.0937757	0.042051	0.0282079	0.0379171	0.0455999	0.0337231	0.0238633	0.106749	0.035227	1.22186	9.93685e-08	1.04093e-07	3.03032	1.59947
18	SM(d18:0/14:0)	0.786963	B(iii)	0.00951238	0.00394499	0.00885552	0.00906277	0.010009	0.00801043	0.00685581	0.00476081	0.00990094	0.0131742	0.00851147	0.00325253	0.00440332	0.0212086	0.00474374	0.0190613	0.00807777	0.0114685	0.00917122	0.00939054	0.00605414	0.00390974	0.00487377	0.00729186	0.00445668	0.00355295	0.00916879	0.00502319	1.0149	0.00172202	4.93883e-05	1.82529	0.868128
19	SM(d18:1/16:0)	0.899264615384615	B(ii)	0.00181965	0.00103767	0.000305232	0.00491489	0.0027039	0.000170191	0.00292651	0.000323068	0.00739265	0.00305998	0.00151866	7.44755e-05	0.000741982	0.000922624	6.25554e-06	0.000134043	0.00409704	0.000469192	0.00288036	0.000471723	0.000667887	9.70972e-05	0.000545165	6.02786e-06	9.55326e-05	6.09307e-06	0.0017985	0.000236301	0.73833	0.0024319	6.26369e-05	7.61109	2.9281
20	Butyrylcarnitine	0.867660615384615	B(ii)	0.0284715	0.0165743	0.101784	0.0317449	0.0407922	0.0246955	0.0181226	0.0355073	0.0281399	0.0118356	0.0279676	5.55209e-05	0.00449991	0.0256886	0.000727511	0.000629969	0.00988827	0.00501328	0.0105645	0.00261634	0.000804677	0.00348111	0.0137417	0.00769653	0.00111821	0.00210435	0.021266	0.00482442	0.51336	0.00652703	0.000122095	4.40798	2.14012
21	Sphinganine	0.864400923076923	B(ii)	0.00423135	0.00415116	0.00929044	0.0230378	0.00735165	0.00378737	0.00545831	0.00899615	0.00601798	0.022348	0.0061199	0.000435496	0.00203604	0.00532565	6.25554e-06	6.21448e-06	0.00404359	0.022	0.00318557	0.0012229	6.08161e-06	6.10501e-06	5.79551e-06	0.000292842	0.000408428	0.000181458	0.00695259	0.000150118	0.855099	0.000453177	2.06401e-05	46.3141	5.53338
22	L-Phenylalanine	0.842371461538462	B(i)	0.0195198	0.0128043	0.0331679	0.0344305	0.0338785	0.0131762	0.0207736	0.0137198	0.064937	0.0382056	0.0260455	0.00810671	0.0109076	0.0448227	0.0145632	0.0079907	0.0285744	0.0153459	0.0348676	0.0278917	0.00943963	0.00563859	0.0139231	0.0164187	0.0078107	0.0119209	0.0251865	0.0108586	0.893981	0.000579136	2.42668e-05	2.31949	1.21381
23	PC(22:5(7Z,10Z,13Z,16Z,19Z)/18:2(9Z,12Z))	0.804439307692308	B(ii)	0.243428	0.15588	0.140514	0.212421	0.206432	0.139789	0.126311	0.104218	0.256242	0.118205	0.0893007	0.24214	0.224926	0.151896	0.16532	0.114031	0.266131	0.0687089	0.162596	0.0816936	0.313203	0.34144	0.230836	0.239611	0.220501	0.196774	0.163509	0.257061	1.11011	0.0028507	6.92578e-05	0.636072	-0.652738
24	PC(20:5(5Z,8Z,11Z,14Z,17Z)/P-18:0)	0.800444307692307	B(ii)	0.035619	0.0555215	0.0357651	0.0460121	0.034467	0.0144437	0.134451	0.0229333	0.152752	0.0149664	0.00432372	0.0126272	0.00140892	0.0129387	0.0285346	0.0720684	0.0131199	0.00701198	0.0117119	0.00735876	0.00402733	0.0119013	0.00843581	0.0142944	0.00509815	0.0332515	0.0359018	0.0128348	0.659486	0.0332297	0.000463003	2.79723	1.484
25	PC(18:2(9Z,12Z)/14:0)	0.779771692307692	B(iii)	0.864737	0.260348	0.421785	0.0559493	0.217114	0.73955	0.0923332	0.16034	0.14608	0.15967	0.319733	0.0409234	0.129042	0.120918	0.060719	0.354891	0.0804549	0.0617838	0.0978824	0.1741	0.0862437	0.0455419	0.0492092	0.164191	0.0438921	0.0840874	0.227918	0.0788608	0.715091	0.0103169	0.00017696	2.89013	1.53113
26	PC(20:3(8Z,11Z,14Z)/14:0)	0.789750846153846	B(iii)	0.239833	0.12704	0.349749	0.115607	0.115726	0.179787	0.0750593	0.101492	0.117192	0.0680758	0.15073	0.0531906	0.0684585	0.0822423	0.0337256	0.115825	0.0645727	0.0641468	0.0693405	0.130005	0.082978	0.0429805	0.061376	0.0907526	0.065363	0.0547051	0.11609	0.0663592	0.601329	0.0104046	0.000178122	1.74942	0.806874
27	PC(20:2(11Z,14Z)/14:0)	0.797086692307692	B(iii)	2.00268	1.38178	3.19408	1.53213	1.27061	1.68743	1.81497	1.36015	1.78565	0.880926	1.18782	0.739648	0.811573	1.16984	0.678392	1.36958	0.79852	1.23699	0.866991	1.30662	0.810132	0.633154	0.841275	0.883151	0.791529	0.824025	1.35382	0.797211	0.816762	0.000425561	1.98451e-05	1.6982	0.764002
28	PC(22:5(7Z,10Z,13Z,16Z,19Z)/16:1(9Z))	0.711796846153846	B(iii)	0.729416	0.496622	0.567553	0.862936	0.462446	0.445809	0.817642	0.382456	0.504046	0.304319	0.409725	1.03351	1.23912	0.676408	0.516401	0.397475	1.04962	0.303972	0.532963	0.235801	1.54913	1.61817	1.35376	1.18816	1.08659	0.811077	0.598412	1.26781	1.3927	3.15913e-05	2.78797e-06	0.472003	-1.08313
29	PC(22:6(4Z,7Z,10Z,13Z,16Z,19Z)/20:0)	0.784055461538462	B(iii)	0.00623774	0.00981418	0.011395	0.00798144	0.0128911	0.00450273	0.00396943	0.0105933	0.00579423	0.00680064	0.00548692	0.00428337	0.00478484	0.0163249	0.00351399	0.0071344	0.00302899	0.00757294	0.00807248	0.0158789	0.00334976	0.00461547	0.00363468	0.00264908	0.00329396	0.00379516	0.00780308	0.00355635	1.14841	0.000124033	7.9946e-06	2.19412	1.13365
30	PC(22:6(4Z,7Z,10Z,13Z,16Z,19Z)/P-18:0)	0.779775923076923	B(iii)	0.0219776	0.0224989	0.0874703	0.0995772	0.0393007	0.0171992	0.099287	0.033808	0.222634	0.0312198	0.016746	0.0146942	0.0113575	0.0180933	0.0159317	0.00884153	0.0162831	0.0179416	0.0307202	0.0228588	0.0157481	0.0145681	0.0130186	0.0111861	0.0117268	0.0147099	0.042422	0.0134929	0.621449	0.0201124	0.000292619	3.14402	1.65261
31	PC(16:1(9Z)/14:0)	0.808902615384615	B(ii)	0.370424	0.113519	0.150184	0.0205767	0.0952727	0.318119	0.0428192	0.0575533	0.0885524	0.101813	0.155792	0.0380219	0.0805162	0.0445947	0.0549818	0.191711	0.0504991	0.0149353	0.0402262	0.0839677	0.0474362	0.0301826	0.036871	0.07606	0.0319326	0.0538544	0.105704	0.0460561	0.487903	0.0134097	0.000216111	2.29511	1.19856
32	PC(22:5(7Z,10Z,13Z,16Z,19Z)/22:4(7Z,10Z,13Z,16Z))	0.767877384615385	B(iii)	0.00495078	0.00265092	0.00211363	0.00200847	0.00232229	0.00147548	0.000618386	0.00158644	0.00121273	0.00115213	0.00082048	0.000784172	0.000543848	0.000915208	0.000487603	0.00109348	0.00131351	0.00102997	0.00135609	0.00152245	0.000762318	0.000419077	0.000425277	0.0012407	0.000552004	0.000727383	0.0014979	0.000687793	0.856992	0.00440382	9.40395e-05	2.17784	1.1229
33	PC(22:1(13Z)/14:0)	0.794778230769231	B(iii)	0.305844	0.229584	0.165403	0.341241	0.623147	0.327653	0.64219	0.636093	0.548714	0.71147	0.473944	0.857721	0.569663	0.180672	0.995073	0.41724	0.720612	0.313479	0.352949	0.296438	0.63908	0.709679	0.7533	0.596175	0.834541	0.763833	0.485457	0.716101	0.778042	0.00128648	4.0221e-05	0.677916	-0.560822
34	PC(22:6(4Z,7Z,10Z,13Z,16Z,19Z)/22:6(4Z,7Z,10Z,13Z,16Z,19Z))	0.779261076923077	B(iii)	0.00755761	0.00119073	0.00104427	0.00611651	0.00323015	0.00157418	0.00437743	0.00105585	0.00274357	0.0016514	0.000146095	0.0173292	0.0102727	0.00220701	0.0090238	0.0037225	0.0087953	0.000322668	0.00477638	0.000128314	0.0183459	0.0360813	0.0163491	0.0123883	0.00972072	0.00991718	0.00436328	0.0171337	1.11872	0.0240075	0.000344504	0.25466	-1.97335
35	PC(22:6(4Z,7Z,10Z,13Z,16Z,19Z)/20:4(5Z,8Z,11Z,14Z))	0.771739076923077	B(iii)	0.0249295	0.0159355	0.00759057	0.0243938	0.0190778	0.0100265	0.0143135	0.00757472	0.017662	0.0123477	0.00458651	0.0256139	0.0215901	0.00395106	0.0257901	0.0110082	0.0264667	0.0044793	0.0258984	0.00319489	0.0433782	0.0255068	0.0290262	0.0264226	0.0234037	0.0220392	0.0153215	0.0282961	0.967862	0.00274316	6.76305e-05	0.541471	-0.885043
36	PC(18:4(6Z,9Z,12Z,15Z)/18:1(11Z))	0.750777923076923	B(iii)	0.385854	0.245639	0.227728	0.146545	0.13218	0.268551	0.0545118	0.10126	0.111117	0.105058	0.109306	0.0369164	0.0584738	0.0626819	0.0397443	0.147963	0.0650815	0.0466804	0.12136	0.0826844	0.0632291	0.0350587	0.0829735	0.0848295	0.041818	0.057733	0.127467	0.0609403	0.710665	0.00580677	0.000113057	2.09167	1.06465
37	PC(22:6(4Z,7Z,10Z,13Z,16Z,19Z)/22:2(13Z,16Z))	0.778869307692308	B(iii)	0.00162279	0.00490892	0.00503894	0.00148719	0.00661653	0.00110166	0.00125608	0.00470914	0.00156639	0.00263594	0.00125437	0.00154079	0.00157774	0.002578	0.00108337	0.0017166	0.00119967	0.00212685	0.00340824	0.00483013	0.000656762	0.00109122	0.00057326	0.00152521	0.0015893	0.00159858	0.00261297	0.00117239	0.99328	0.00234328	6.11323e-05	2.22876	1.15624
38	PC(24:1(15Z)/18:4(6Z,9Z,12Z,15Z))	0.756169923076923	B(iii)	0.00141396	0.00595342	0.0069604	0.00484167	0.00918664	0.00353839	0.00352069	0.00870124	0.00467019	0.00571156	0.00393096	0.00492662	0.00164664	0.0129868	0.00386629	0.00831575	0.00243473	0.00630066	0.00752863	0.0182471	0.00147038	0.00282757	0.00152311	0.000674931	0.00101961	0.00437189	0.00623412	0.00198125	1.30901	0.000513532	2.24144e-05	3.14656	1.65378
39	PC(22:6(4Z,7Z,10Z,13Z,16Z,19Z)/18:0)	0.785728	B(iii)	0.249911	0.139489	0.111238	0.219494	0.22631	0.170752	0.281006	0.210769	0.240402	0.185756	0.140738	0.455327	0.43728	0.143287	0.184689	0.122991	0.39407	0.119363	0.180023	0.132541	0.540895	0.466757	0.489697	0.317466	0.472579	0.302035	0.217272	0.431571	1.33814	0.000144256	8.88907e-06	0.503444	-0.990098
40	PC(18:1(11Z)/14:0)	0.837715769230769	B(ii)	6.65895	2.93416	4.20181	1.6989	2.97835	4.73643	1.51583	2.49929	2.18671	2.2338	3.60483	1.4173	2.56823	2.21546	1.80133	4.76784	2.11398	0.78891	1.57875	2.69696	2.03643	1.2444	1.65302	2.58515	1.50103	1.82245	2.75989	1.80708	0.461518	0.0166891	0.000255499	1.52727	0.610952
41	PC(16:1(9Z)/15:0)	0.709092076923077	B(iii)	0.0767892	0.0888835	0.0486396	0.0417331	0.0435122	0.110415	0.0291336	0.0526857	0.0634837	0.051993	0.103387	0.0233157	0.0443868	0.0731997	0.016035	0.0484866	0.0527644	0.0878513	0.0815122	0.0756554	0.0400889	0.0318596	0.0397018	0.0308343	0.0447584	0.0270193	0.0606931	0.0357104	0.77923	0.000690885	2.72844e-05	1.69959	0.76519
42	N,N-Dimethylsphingosine	0.736873230769231	B(iii)	0.000113187	4.29179e-05	0.00103629	0.000761675	0.000312696	5.91772e-06	0.00219937	0.00111456	0.000247489	0.000990704	4.40794e-05	0.00167969	0.00388765	5.46995e-05	0.000175203	4.90204e-05	0.00163355	0.000315348	6.17642e-06	6.01124e-06	0.00456924	0.00110149	0.0026936	0.00172455	0.00256329	0.00122489	0.000733812	0.00231285	1.12932	0.00394362	8.69735e-05	0.317277	-1.65619
43	Hypotaurine	0.710304076923077	B(iii)	0.0165613	0.00304161	0.00338706	0.0163668	0.015629	0.000941499	0.00595624	0.000399684	0.0069089	6.25783e-06	0.00266864	6.22646e-06	0.000435288	0.001517	6.25554e-06	6.21448e-06	0.000525311	0.00103061	0.0233482	0.00164346	0.000141446	6.10501e-06	0.000391144	0.000382398	6.00452e-06	6.09307e-06	0.00501927	0.000155532	0.652277	0.00616037	0.000117332	32.2717	5.0122
44	3,3,5-triiodo-L-thyronine-beta-D-glucuronoside	0.999873538461538	B(ii)	1.43989	1.46713	2.78628	1.95248	2.32503	0.938862	1.17294	1.09948	1.65212	2.03911	1.62975	0.538928	0.529042	2.38515	1.09479	0.617836	1.45389	0.710496	2.66925	1.71547	0.445293	0.14966	0.694651	0.846701	0.434412	0.608282	1.5109	0.529833	1.133	1.99332e-05	2.33668e-06	2.85165	1.51179
45	DL-Phenylalanine	0.999747230769231	B(i)	0.940242	0.796611	1.6633	1.08693	1.36274	0.458001	0.705151	0.598262	1.12541	1.16423	0.995218	0.367143	0.41165	1.48932	0.701031	0.341963	0.849013	0.411802	1.55143	1.06365	0.344932	0.117394	0.441589	0.615856	0.302859	0.462135	0.904155	0.380794	1.00341	0.00608615	0.00011645	2.37439	1.24756
46	Glycerophosphocholine	0.998499461538461	B(ii)	1.54737	5.70243	1.77041	0.986079	0.279872	7.47672	0.0890002	3.16525	0.157823	1.73169	0.503016	0.189413	2.79708	7.92246	0.714509	0.0738965	3.66352	2.03212	0.729218	0.943565	6.90583	1.10333	6.81593	8.45189	4.74297	3.70664	2.12377	5.28777	0.823877	0.0103997	0.000178057	0.401639	-1.31603
47	Dodecanoylcarnitine	0.998353230769231	B(ii)	0.0169497	0.0219481	0.0440279	0.0732596	0.12663	0.00398932	0.212677	0.0919891	0.155787	0.0750332	0.0165256	0.00717935	0.012017	0.0434724	0.0235164	0.013649	0.0125069	0.0083059	0.00529997	0.0102069	0.00643941	0.0244888	0.0109742	0.0225376	0.00604529	0.013584	0.0487485	0.0140116	0.479845	0.0165107	0.000253458	3.47917	1.79874
48	Glycylglycylglycine	0.996401615384615	B(ii)	0.0212248	0.0194313	0.0163646	0.0234498	0.0286912	0.0226065	0.032353	0.022432	0.0170573	0.0180051	0.0249997	0.038893	0.0726632	0.0794259	0.0396451	0.00870116	0.0696734	0.0101172	0.0096948	0.0155389	0.0693691	0.0423379	0.0775303	0.0794966	0.0563242	0.0591779	0.0295484	0.0640393	1.29905	0.000979386	3.36777e-05	0.46141	-1.11588
49	2,5-Dichloro-carboxymethylenebut-2-en-4-olide	0.990967538461538	B(ii)	0.0108833	0.0102797	0.0144121	0.0120885	0.0115589	0.0118574	0.0118055	0.0133083	0.0137983	0.0121129	0.0123127	0.00569263	0.0128822	0.0114116	0.00995266	0.012991	0.00933135	0.0131322	0.0117065	0.0120358	0.00779678	0.0101765	0.00888588	0.00815461	0.0092864	0.0106899	0.0116777	0.009165	0.928917	0.00524314	0.000105835	1.27416	0.349547
50	L-Carnitine	0.988629	B(ii)	14.2319	7.85599	16.5229	13.7575	18.8849	7.93241	9.82812	8.18761	14.6077	9.70364	11.5296	3.45953	7.178	15.0156	4.30235	4.19962	6.90967	5.86791	7.73458	8.2576	4.98011	4.42001	8.22849	6.51283	3.88129	5.25516	9.79835	5.54632	0.697772	0.00146101	4.37276e-05	1.76664	0.82101
51	Asparaginyl-Hydroxyproline	0.972792538461538	B(ii)	0.0113587	0.018163	0.0263848	0.0595043	0.0110043	0.00839399	0.00974222	0.00820349	0.00887888	0.017227	0.0152628	0.010566	0.00325004	0.0200579	0.0180323	0.00559127	0.0137028	0.0070943	0.0484787	0.0150458	0.00441748	0.00423405	0.00407199	0.00322048	0.00367456	0.00932633	0.0167971	0.00482415	1.07298	0.00133929	4.12636e-05	3.48188	1.79987
52	2-Methylbutyroylcarnitine	0.956864923076923	B(ii)	0.92047	0.122832	0.340607	1.71074	1.46129	0.234407	0.614138	1.69772	0.288763	0.311233	1.18717	0.0332012	0.125996	1.74297	0.0496888	0.0728139	0.37399	0.232237	0.538769	0.0505541	0.0661731	0.168233	0.18831	0.270239	0.0633843	0.110298	0.60548	0.14444	0.570531	0.00369098	8.28937e-05	4.19193	2.06761
53	(R)-N-Methylsalsolinol	0.951460769230769	B(ii)	0.0897046	0.0535993	0.0784751	0.0560251	0.080338	0.0748883	0.0579912	0.087592	0.114358	0.085575	0.0853872	0.0773889	0.0818937	0.0770939	0.115771	0.192644	0.158412	0.078616	0.0785662	0.154778	0.0488489	0.0757977	0.0486676	0.0673821	0.0597804	0.0568267	0.0939549	0.0595505	0.896909	0.00101867	3.44226e-05	1.57773	0.657854
54	Kynuramine	0.921312153846154	B(ii)	0.000599214	0.000814038	0.000964564	0.000537152	0.000484012	0.00083311	0.000899848	0.000958449	0.000638549	0.000568138	0.000956701	0.00101571	0.00347372	0.00109237	0.000845302	0.000929915	0.000735816	0.000942035	0.000589002	0.000770532	0.00469086	0.000996223	0.00154784	0.0047805	0.00452185	0.00516821	0.000932409	0.00361758	1.34865	0.0151405	0.000237403	0.257744	-1.95599
55	Methylpyrazine	0.907182692307692	B(ii)	0.00682016	0.00641853	0.0054128	0.0161003	0.00589632	0.00533597	0.005867	0.00630364	0.00833841	0.00574016	0.00554033	0.0085805	0.00838747	0.00618171	0.00659407	0.00623093	0.00584674	0.00636222	0.00585869	0.00493773	0.0157529	0.00701162	0.0083512	0.0110344	0.00812763	0.00901812	0.00683768	0.00988264	1.05231	0.018167	0.00027199	0.691888	-0.531389
56	5-Hydroxyflavone	0.905933615384615	B(ii)	0.00206847	0.001042	0.00162045	0.000702548	0.000385673	0.000498641	0.000231788	0.000284458	0.0012067	0.000358983	0.000615505	0.00156488	0.00196259	0.00085807	0.000957282	0.000105935	0.000893779	0.000169585	0.000273885	0.000530128	0.00288868	0.000839002	0.00192204	0.00298915	0.00217668	0.00220738	0.000816567	0.00217049	1.27143	0.000130884	8.30668e-06	0.376213	-1.41038
57	Pinostrobin chalcone	0.867448153846154	B(ii)	0.00413151	0.00163242	0.00346015	0.0016296	0.00175476	0.00142711	0.00189555	0.00190986	0.00376471	0.0017499	0.002296	0.00305826	0.00374297	0.00219033	0.00242172	0.000804775	0.00260194	0.00124792	0.00032251	0.00162675	0.00623527	0.00268666	0.00517744	0.00754981	0.00566228	0.00484643	0.00218344	0.00535965	1.3208	5.01132e-06	1.31002e-06	0.407384	-1.29554
58	Salviaflaside methyl ester	0.857990307692308	B(ii)	0.224395	0.107202	0.190316	0.0699219	0.0461354	0.0505536	0.0324893	0.0459258	0.159055	0.0391072	0.0720309	0.141001	0.191508	0.0721845	0.111087	0.0142074	0.118113	0.0196159	0.00669762	0.0545618	0.264722	0.084361	0.204854	0.322616	0.217133	0.235362	0.0883054	0.221508	1.23563	0.00029533	1.55196e-05	0.398656	-1.32679
59	2-Methyl-5-(1-propenyl)pyrazine	0.857765615384615	B(ii)	0.0112571	0.0116807	0.0222825	0.0187337	0.0220415	0.00969064	0.0139976	0.0110098	0.00785214	0.0245865	0.0150573	0.0071052	0.00689037	0.0181031	0.0136952	0.010786	0.0149657	0.0134029	0.0298166	0.0213553	0.00591996	0.00432739	0.00786117	0.00740289	0.00566604	0.00794608	0.0152155	0.00652059	1.31346	7.52905e-06	1.42142e-06	2.33345	1.22247
60	N-cis-Feruloyltyramine	0.848730538461538	B(ii)	0.00420526	0.00333962	0.00374072	0.00262266	0.00198356	0.00263364	0.00188203	0.00203331	0.00332775	0.00202218	0.00239259	0.00372949	0.00392464	0.00217612	0.00311687	0.00201712	0.00313348	0.00190494	0.000942891	0.00278165	0.00463119	0.00298013	0.00344543	0.00539265	0.00473233	0.00412712	0.00269553	0.00421814	1.22234	0.000848749	3.10002e-05	0.639032	-0.64604
61	2-Hydroxypropyl glucosinolate	0.813403076923077	B(ii)	0.000450284	5.59146e-05	0.00128742	0.00108494	0.000283607	0.000771407	0.00048558	0.000834591	0.0021871	0.00061355	0.00128957	0.000661112	0.00117689	0.00037935	0.000691066	6.1054e-05	0.000755756	0.000375206	8.33169e-05	0.000677113	0.00137035	0.000717002	0.00131988	0.00291457	0.00156601	0.00133796	0.000710241	0.00153763	1.00337	0.00444267	9.46155e-05	0.461907	-1.11433
62	Methyl methanethiosulfonate	0.787998923076923	B(iii)	0.00231441	0.00416467	0.00531658	0.00432125	0.00422856	0.00256127	0.00364516	0.00179848	0.00335352	0.00683417	0.00499278	0.00346326	6.18172e-06	0.0033736	0.00228687	0.00899065	0.0019513	0.00358137	0.00773124	0.0154255	6.08161e-06	0.000327867	0.000718058	0.000775285	0.0012421	6.09307e-06	0.00451704	0.000512581	1.26307	3.42416e-05	2.8611e-06	8.81234	3.13953
63	PC(P-18:0/22:4(7Z,10Z,13Z,16Z))	0.786262	B(iii)	0.00363787	0.0145197	0.0136223	0.0291821	0.0403116	0.00564092	0.0356965	0.0549509	0.0494767	0.0354178	0.0110039	0.00714531	0.00577505	0.00413057	0.0190428	0.0213351	0.0032549	0.0202402	0.0133272	0.0214081	0.00360377	0.00876004	0.00844671	0.00522847	0.00267106	0.0110605	0.020456	0.00662842	0.969542	0.00119602	3.8362e-05	3.0861	1.62579
64	SM(d18:1/14:0)	0.783056615384615	B(iii)	0.136651	0.166078	0.105968	0.14501	0.132994	0.098651	0.111102	0.0508792	0.113621	0.178968	0.114306	0.0395761	0.0680343	0.292611	0.050648	0.265732	0.0938122	0.161966	0.105619	0.11857	0.0766074	0.0394798	0.0597926	0.100525	0.0528571	0.0485613	0.12754	0.0629705	1.03265	0.000925865	3.26196e-05	2.02539	1.0182
65	1-deoxy-1-(N6-lysino)-D-fructose	0.752432230769231	B(iii)	0.00137287	0.00154519	0.00150028	0.00086263	0.000682847	0.000547944	0.000764174	0.000955407	0.00351424	0.000247681	0.00103044	0.00458149	0.00585919	0.0002201	0.00750296	0.000708209	0.00177757	0.000348478	0.000487511	0.000314515	0.0045414	0.0021749	0.00292686	0.00639344	0.00329319	0.00613906	0.00174119	0.00424481	1.23982	0.0117569	0.00019549	0.410192	-1.28563
66	SM(d16:1/24:1(15Z))	0.746008230769231	B(iii)	0.00829148	0.00842226	0.0128799	0.0191462	0.0177426	0.0257033	0.0229045	0.0310305	0.03141	0.0149628	0.0255797	0.00880267	0.00467198	0.0063583	0.00954392	0.0091731	0.00687624	0.0461315	0.0190746	0.018856	0.00496779	0.00786589	0.00804571	0.00655191	0.00559535	0.00858727	0.0173781	0.00693565	1.04101	0.000361689	1.78524e-05	2.50561	1.32516
67	PC(P-18:1(11Z)/22:5(4Z,7Z,10Z,13Z,16Z))	0.743212307692308	B(iii)	0.00993986	0.0341061	0.0410998	0.0464207	0.0168445	0.00793614	0.0290685	0.0162245	0.079318	0.0109314	0.00540224	0.00546267	0.00391744	0.00428935	0.00574521	0.00421962	0.00931483	0.00983036	0.0120555	0.0255397	0.00624538	0.00551561	0.00685956	0.00199105	0.00512038	0.0122198	0.0188833	0.0063253	0.713939	0.0105113	0.000179529	2.98536	1.57791
68	Zymonic acid	0.727828769230769	B(iii)	0.14241	0.123936	0.174003	0.1885	0.134066	0.0949513	0.0680554	0.103253	0.183715	0.104911	0.214453	0.0908967	0.0882646	0.19436	0.132761	0.0271949	0.0953612	0.0950978	0.0647715	0.104617	0.083905	0.0315562	0.0750063	0.0633231	0.070017	0.0893925	0.121279	0.0688667	0.431427	0.0187666	0.000278475	1.76107	0.81645
69	cis-5-Tetradecenoylcarnitine	0.727399846153846	B(iii)	0.054232	0.0310068	0.151836	0.0532618	0.21235	0.0151964	0.14604	0.158991	0.323344	0.0837053	0.0450208	0.00597158	0.0281385	0.117064	0.021738	0.0358127	0.0286799	0.0167423	0.0104842	0.0127989	0.0118917	0.0316422	0.0136612	0.0286722	0.00640359	0.0098917	0.0776208	0.0170271	0.667298	0.00471962	9.86344e-05	4.55866	2.18861
70	PC(P-18:1(11Z)/22:6(4Z,7Z,10Z,13Z,16Z,19Z))	0.725930615384615	B(iii)	0.00637755	0.0239381	0.00876659	0.0271745	0.0115532	0.00551785	0.0333414	0.00598583	0.0544841	0.00501783	0.00344801	0.00521086	0.00411907	0.0161023	0.0106143	0.00827937	0.0030202	0.00234793	0.00263169	0.00251118	0.00244348	0.00422718	0.00407639	0.0056747	0.00323829	0.0062885	0.0120221	0.00432476	0.398474	0.0194705	0.000285942	2.77983	1.475
71	Prolyl-Glutamine	0.707236538461538	B(iii)	0.00484214	0.00632918	0.0142112	0.00252003	0.00411578	0.00153963	0.000758877	0.000933935	0.00285355	0.00253776	0.00237119	0.00138182	0.00259391	0.00908677	0.00242874	0.00099442	0.00515974	0.00128232	0.00225833	0.00350181	0.00163164	0.000341166	0.00163898	0.00282066	0.00175716	0.00288828	0.00358506	0.00184631	0.339549	0.0443693	0.000597275	1.94174	0.957348
72	L-Alloisoleucine	0.999992153846154	B(ii)	0.971961	0.79411	1.34144	1.32592	1.52747	0.445206	0.639493	0.564337	0.951868	1.49109	0.917334	0.274268	0.291914	1.49536	0.880566	0.288152	1.10003	0.36521	1.78289	1.30269	0.209168	0.0801043	0.398288	0.473409	0.23944	0.362736	0.937565	0.293858	1.10312	1.89344e-05	2.28384e-06	3.19054	1.6738
73	L-Acetylcarnitine	0.998599538461538	B(ii)	8.44341	3.81296	13.2004	8.47338	12.5807	5.66475	8.59463	5.69141	7.6888	5.69021	11.7743	0.501327	3.60267	11.0299	1.15008	0.335765	6.05872	5.05569	6.40284	3.68972	1.82507	2.67891	6.08253	3.75617	1.79157	1.5503	6.47208	2.94742	0.407847	0.0391783	0.000535855	2.19584	1.13477
74	Beta-Guanidinopropionic acid	0.986245615384615	B(ii)	0.804709	0.813895	0.508149	0.403089	0.420448	0.472889	0.467419	0.388071	0.293531	0.321985	0.354588	4.33262	1.53537	1.47662	3.50823	1.04824	1.50145	0.897169	0.239422	0.209086	5.14266	2.7927	1.43531	1.79731	0.993183	1.5487	0.999849	2.28498	1.11582	0.0298206	0.000420008	0.437575	-1.1924
75	Glycylleucine	0.985925923076923	B(ii)	0.0016798	0.00397645	0.0104164	0.0110961	0.00635479	0.00192539	0.00131334	0.000419294	0.0163453	0.00560003	0.00140756	0.000384868	0.000896747	0.00354624	0.00131781	0.000501944	0.00160236	0.000545525	0.00135111	0.0068323	0.00171775	0.000705035	0.0013354	0.00109345	0.0010034	0.00077153	0.00387567	0.00110443	0.528546	0.0110891	0.000187039	3.50921	1.81115
76	Methionine sulfoxide	0.847731923076923	B(ii)	0.00572338	0.00481428	0.0122167	0.0133328	0.0133132	0.00216728	0.00382084	0.00125074	0.00588426	0.00618147	0.00930504	0.00195451	0.00150139	0.00940758	0.00244181	0.001866	0.00509626	0.00244286	0.0151038	0.00561408	0.00159471	0.00184139	0.000914732	0.00199032	0.00203439	0.00198527	0.00617192	0.0017268	1.01138	0.000265562	1.43721e-05	3.57419	1.83762
77	1-(beta-D-Ribofuranosyl)-1,4-dihydronicotinamide	0.766731461538462	B(iii)	0.00279897	0.00187621	0.000627387	6.0255e-06	0.000219986	0.000835591	0.000297173	0.000263562	0.00358781	0.000252064	6.28653e-06	0.00298074	0.00203715	0.001204	0.00672997	0.000284848	0.000552373	0.000338344	0.000350972	0.000172717	0.00257479	0.00171337	0.00304889	0.00821517	0.0022819	0.00418369	0.00127111	0.00366963	0.91056	0.0102035	0.000175451	0.346386	-1.52955
78	1H-Indole-3-carboxaldehyde	0.765291076923077	B(iii)	0.00665989	0.0069316	0.0115053	0.00956127	0.0118496	0.00526661	0.0223094	0.00779896	0.00893028	0.0105249	0.00875675	0.00351098	0.00265287	0.0142577	0.00470706	0.00828647	0.00787396	0.00596464	0.0113609	0.00872197	0.00246859	0.00146048	0.00319256	0.00408607	0.00382013	0.00278599	0.00887156	0.00296897	1.29906	8.26626e-06	1.44321e-06	2.98809	1.57922
79	Citrulline	0.722098615384615	B(iii)	0.0196608	6.09674e-06	0.0372957	0.00635064	0.0446757	0.00671175	0.00773779	0.00863661	0.0485606	0.00425905	0.0205327	6.22646e-06	6.18172e-06	0.0535643	6.25554e-06	6.21448e-06	0.0242588	0.00247169	0.0270396	0.00561456	6.08161e-06	6.10501e-06	5.79551e-06	6.02786e-06	6.00452e-06	6.09307e-06	0.0158701	6.01793e-06	1.08409	0.000768095	2.91743e-05	2637.13	11.3648

### Sheet: NEG
Supplementary Table 3. Differential metabolites in human glioma tissues.
id	MS2 name	MS2 score	level	HG1	HG2	HG4	HG5	HG6	HG8	HG9	HG11	HG12	HG15	LG1	LG5	LG9	LG10	LG12	LG16	LG17	LG18	LG20	LG23	N7	N10	N11	N12	N13	N14	MEAN G	MEAN NAT	VIP	P-VALUE	Q-VALUE	FOLD CHANGE	LOG_FOLDCHANGE
1	Glycine	1	B(ii)	0.0424488	0.0409448	0.0354243	0.0190421	0.0184283	0.0153814	0.010694	0.0143927	0.0361704	0.0162512	0.030626	0.0164879	0.00944484	0.0197331	0.00922317	0.0129249	0.0164672	0.00896128	0.0139612	0.0142993	0.0140537	0.00850174	0.013132	0.0158459	0.013513	0.0116965	0.0200653	0.0127905	0.8299	0.0104774	0	1.56877	0.649638
2	Taurine	0.999987769230769	B(ii)	8.22408	3.98955	4.35238	6.11467	5.32505	4.1921	4.35962	4.79127	20.9476	5.55895	4.16076	2.74666	3.14862	5.30179	3.07535	1.2349	5.2402	3.87202	5.73635	5.06743	2.8807	2.18006	3.61918	3.93925	3.55908	2.66085	5.37197	3.13985	0.627342	0.0243126	0	1.7109	0.774753
3	Hypotaurine	0.997508769230769	B(ii)	0.0571698	0.00748991	0.0144285	0.0380962	0.0394719	0.00334235	0.0184974	0.00165079	0.0192895	0.00179149	0.00993893	0.000831326	0.00308125	0.00442834	0.000769267	0.000820746	0.0025566	0.00467115	0.0531586	0.0051408	0.00153004	0.00121636	0.00348393	0.00379782	0.00157651	0.000140656	0.0143312	0.00195755	0.844417	0.00655193	0	7.321	2.87204
4	N-Acetyl-L-aspartic acid	0.992924384615384	B(ii)	2.54133	0.105956	0.244498	0.219355	0.150867	0.28314	0.854942	0.485565	6.21234	0.456686	1.98788	15.3379	17.2564	0.104808	4.65539	0.196931	7.51021	0.353002	0.755526	0.719819	27.7364	13.9855	24.148	26.8559	21.1086	16.5499	3.02163	21.7307	1.36914	4.81058e-08	0	0.139049	-2.84634
5	Arachidic acid	0.989698538461538	B(ii)	0.0809327	0.0637089	0.113447	0.0957732	0.108783	0.0688133	0.231418	0.178261	0.287473	0.264369	0.0966409	0.0543749	0.0743691	0.0666983	0.0295924	0.0210276	0.0734113	0.157248	0.221512	0.07457	0.0775694	0.0527776	0.0729591	0.0419135	0.0415276	0.0198719	0.118121	0.0511032	0.636703	0.00224452	0	2.31142	1.20878
6	Malonic acid	0.988466461538461	B(ii)	0.0736798	0.1372	0.10155	0.0885449	0.0545014	0.0600501	0.0576392	0.0685493	0.0826274	0.0457368	0.0801915	0.15144	0.0985099	0.0526299	0.083173	0.108242	0.0850307	0.042632	0.0594198	0.0752679	0.142515	0.111005	0.126921	0.117305	0.132094	0.12349	0.0803308	0.125555	0.901116	8.59026e-06	0	0.639806	-0.644293
7	L-Glutamic acid	0.988327384615385	B(ii)	1.86014	0.462854	1.32571	0.425023	0.469462	0.154884	0.210066	0.195304	4.24384	0.147469	0.837842	1.86416	3.01252	0.527001	0.712571	0.0807214	4.24034	0.0650004	0.216932	0.290411	7.65538	0.398574	5.631	9.3754	2.81294	4.04019	1.06711	4.98558	0.959161	0.0315375	0	0.21404	-2.22405
8	L-Threonine	0.987340307692308	B(ii)	1.87697	1.15655	2.31245	0.744431	1.39075	0.369723	0.323392	0.233864	1.73082	0.41365	0.990199	0.587257	0.236915	0.855589	0.21818	0.34215	0.586841	0.0888501	0.479654	0.343041	0.350061	0.0400661	0.386446	0.575846	0.148441	0.324409	0.764064	0.304211	0.896534	0.00830191	0	2.51162	1.32862
9	Cytidine	0.986073076923077	B(ii)	0.0025703	0.000891356	0.0128088	0.0148923	0.00683617	0.00506269	0.0068124	0.00582102	0.0203716	0.00877722	0.0165176	0.00606547	0.01356	0.00711399	0.00659438	0.00138577	0.00910358	0.00513021	0.00436534	0.00787168	0.0133704	0.00898541	0.013704	0.0202298	0.0171562	0.010794	0.00812759	0.01404	0.840014	0.0163866	0	0.578889	-0.788641
10	L-Phenylalanine	0.983613615384615	B(i)	0.865623	0.693189	1.68279	1.09382	1.24478	0.454189	0.690974	0.493194	1.02596	1.16673	0.951605	0.337629	0.34338	1.30287	0.643801	0.378757	0.792237	0.438358	1.39151	0.981752	0.309377	0.130383	0.439413	0.552985	0.28466	0.439277	0.848657	0.359349	1.21106	0.000131747	0	2.36165	1.2398
11	D-Aspartic acid	0.980756076923077	B(ii)	0.09273	0.135692	0.179877	0.105193	0.0814048	0.0574892	0.0526379	0.0567302	0.362601	0.0558431	0.103558	0.38146	0.273277	0.0891985	0.275378	0.0645059	0.168751	0.0479272	0.0656686	0.0699014	0.563018	0.150305	0.42068	0.993464	0.378366	0.702385	0.135991	0.534703	1.16645	0.0194536	0	0.25433	-1.97523
12	N-Acetylhistidine	0.972698153846154	B(ii)	1.91779	0.328588	0.633642	0.114693	0.344092	0.316007	0.545285	0.299903	0.0454323	0.876994	0.0657116	0.046354	0.182461	0.039165	0.0547245	0.0168169	0.276192	0.0252044	0.237613	0.835237	0.00964116	0.0543166	0.102676	0.131865	0.0378287	0.0960902	0.360095	0.0720696	0.761227	0.0107327	0	4.9965	2.32092
13	Pyridoxine	0.971681384615385	B(i)	0.107969	0.0320013	0.00731057	0.216232	0.167291	0.00515373	0.00856962	0.00810223	0.00540012	0.41267	0.00710407	0.0108553	0.00760979	0.380092	0.245267	0.0112908	0.345208	0.00745957	0.324019	0.375374	0.00734913	0.00840811	0.00810245	0.00729057	0.00666447	0.00756237	0.134249	0.00756285	0.930648	0.00185962	0	17.7511	4.14984
14	L-Gulonic gamma-lactone	0.920131461538461	B(i)	0.0711404	0.130504	0.0888114	0.2858	0.171456	0.0161799	0.0190687	0.0381006	1.26638	0.514818	0.110734	0.0152593	0.0332483	0.450387	0.173921	0.149878	0.194336	0.145734	0.336706	0.359325	0.0206661	0.0435629	0.0310228	0.0666188	0.0303946	0.021649	0.228589	0.0356524	1.00627	0.00699221	0	6.41161	2.68069
15	LysoPA(16:0/0:0)	0.913576076923077	B(ii)	0.0048054	0.0031602	0.00307254	0.00636708	0.00452854	0.00195905	0.00599358	0.00508198	0.00392778	0.00263457	0.00331438	0.00840391	0.00729992	0.00571416	0.0127873	0.0141676	0.00700145	0.00318765	0.00549512	0.004682	0.0101432	0.0106693	0.00905766	0.0104636	0.00736382	0.00934555	0.00567921	0.00950719	0.885424	0.000215609	0	0.59736	-0.743328
16	Catechin	0.868040538461538	B(ii)	0.00442545	0.00840465	0.0127855	0.048802	0.020505	0.00171597	0.00169009	0.0018143	0.145537	0.0599839	0.0163119	0.0417589	0.00055453	0.0391002	0.0112435	0.0031708	0.0203779	0.0267949	0.042577	0.06908	0.000181537	0.00101804	1.89519e-05	0.00148791	1.98061e-05	0.00014444	0.0288317	0.000478447	1.3287	0.00160941	0	60.2609	5.91315
17	Stearic acid	0.86705	B(ii)	0.17049	0.150472	0.135214	0.316553	0.202883	0.105945	0.953018	0.52419	0.666589	0.352167	0.139895	0.0868925	0.105529	0.193422	0.0908909	0.134124	0.139496	0.159835	0.148063	0.139559	0.105398	0.134488	0.111278	0.0803115	0.102981	0.0908162	0.245761	0.104212	0.733963	0.0112897	0	2.35828	1.23773
18	N-Acetyl-D-Glucosamine 6-Phosphate	0.857678230769231	B(ii)	0.0457452	0.128386	0.0318545	0.06858	0.043991	0.00651368	0.00978661	0.0741152	0.0264049	0.00373198	0.0412376	0.0201687	0.0221562	0.0893779	0.0087127	0.007869	0.0171695	0.00984503	0.0128301	0.0280423	0.018858	0.00856253	0.0137586	0.0223296	0.00752548	0.0114389	0.0348259	0.0137455	0.68664	0.0119504	0	2.53362	1.3412
19	D-Alanine	0.830689461538461	B(ii)	0.186258	0.0149416	0.0310255	0.0186905	0.0147628	0.0143053	0.029678	0.0180118	0.128923	0.0181218	0.0566641	0.26848	0.29659	0.0144535	0.0802652	0.00833382	0.128587	0.0164216	0.0256012	0.0259211	0.45386	0.23697	0.388889	0.442135	0.354103	0.285893	0.0698019	0.360308	1.32536	2.13781e-07	0	0.193728	-2.36789
20	Hexadecanedioic acid	0.825823615384615	B(ii)	0.000564922	0.00377847	0.00561854	0.00590687	0.00280994	0.00273795	0.00773329	0.012382	0.00830661	0.00526983	0.007863	0.00188206	0.000945228	0.00241532	0.00195454	0.00664511	0.00112432	0.00592013	0.00673997	0.00370229	0.00108572	0.00237817	0.000440835	0.00158995	0.00098342	0.00117126	0.00471502	0.00127489	0.981221	9.86009e-05	0	3.69837	1.88689
21	Sucrose	0.818738461538462	B(ii)	0.000176046	0.00167258	0.00726484	0.00411588	0.00216053	2.03345e-05	0.00262156	0.00191939	0.00360683	0.00561061	0.00545443	9.32379e-05	0.00158375	0.0177431	0.00132408	7.21903e-05	0.00704134	0.00283299	0.000405611	0.00221325	0.000494577	0.000454237	1.89519e-05	0.000422388	0.000104551	1.91659e-05	0.00339663	0.000252312	0.886487	0.00264301	0	13.462	3.75082
22	Thymidine	0.811814615384615	B(i)	0.00413144	0.00448124	0.000766354	0.00140065	0.00549339	0.00328223	0.000587646	0.000403237	0.00144063	0.00179906	0.00103481	0.00171538	0.0145952	0.00331374	0.00666407	0.00391291	0.00757759	2.38367e-05	1.87735e-05	0.000214773	0.00905228	0.00229144	0.0121033	0.0164429	0.00622701	0.00737154	0.00314285	0.00891475	0.672915	0.0036007	0	0.352545	-1.50412
23	L-Norleucine	0.739394230769231	B(iii)	1.2312	1.17669	2.12288	1.99314	2.1063	0.756977	0.862644	0.880958	1.35199	2.05141	1.29798	0.369183	0.380731	2.09894	1.16426	0.441106	1.57114	0.551754	2.25346	1.7381	0.334393	0.162588	0.651812	0.648599	0.339723	0.476131	1.32004	0.435541	1.262	1.60526e-05	0	3.03081	1.5997
24	Palmitic acid	0.703040153846154	B(iii)	0.635041	0.310071	0.882934	0.409466	0.424752	0.205853	0.879863	0.821442	0.823724	0.41173	0.253769	0.15542	0.208437	0.562098	0.176289	0.289434	0.219145	0.305319	0.204226	0.25691	0.185706	0.248132	0.183257	0.189757	0.183736	0.165007	0.421796	0.192599	0.900989	0.000738542	0	2.19002	1.13095
25	N-Acetylserine	0.994093307692308	B(ii)	0.0342231	0.0196821	0.0295922	0.027257	0.0157749	0.0120994	0.0168379	0.0907272	0.145706	0.0191301	0.0934097	0.0904795	0.101857	0.0181605	0.077645	0.0111639	0.0787672	0.0107092	0.0244908	0.0397451	0.139752	0.0740958	0.127662	0.133298	0.0970721	0.102444	0.0478729	0.112387	1.06798	0.00106851	0	0.425963	-1.2312
26	1H-Indole-2,3-dione	0.992293153846154	B(ii)	0.0326074	0.0416297	0.0462977	0.0815855	0.0693911	0.0784802	0.0507047	0.0392974	0.0576046	0.0600671	0.056978	0.0236395	0.0283842	0.0285092	0.0286171	0.0326255	0.0366867	0.050351	0.0676443	0.0472456	0.015982	0.0353518	0.0107139	0.0243273	0.0189752	0.030822	0.0479173	0.0226954	1.14158	0.00239376	0	2.11133	1.07815
27	D-Arabinose	0.989094230769231	B(i)	0.0776436	0.0536072	0.0694242	0.261086	0.170976	0.0624494	0.0871076	0.253557	1.17272	0.272444	0.0890586	0.00270583	0.0162284	0.300876	0.207073	0.0386242	0.403221	0.161929	0.295777	0.30906	0.0149475	0.063845	0.0693186	0.111233	0.0160911	0.00712214	0.215279	0.0470929	0.829108	0.00955059	0	4.57136	2.19262
28	Allopurinol-1-ribonucleoside	0.983589	B(i)	11.7468	5.60993	9.68454	4.01963	2.91574	3.82839	2.8207	3.32252	8.06191	2.77943	3.97853	7.7922	9.68881	3.99253	6.52282	1.73516	6.78552	2.33112	0.889658	3.77874	13.5785	6.02786	10.9817	16.1728	11.8216	12.0778	5.11423	11.7767	1.01146	9.74557e-05	0	0.434267	-1.20335
29	Glycohyocholic acid	0.958351384615384	B(i)	0.00192805	0.0107497	7.45519e-05	0.00449594	0.00336392	2.03345e-05	0.000555693	0.00566796	0.000781978	0.00605158	0.000116385	0.00571341	8.57911e-05	0.00931274	0.00528692	0.0187267	0.0077614	2.38367e-05	0.0052424	0.0108019	1.90867e-05	2.46818e-05	1.89519e-05	1.84643e-05	1.98061e-05	8.44908e-05	0.00483806	3.09136e-05	1.28987	0.000311826	0	156.503	7.29004
30	(10E,12Z)-9-HODE	0.909373692307692	B(ii)	0.0520483	0.0464627	0.0251803	0.103007	0.0789706	0.0283836	0.0307562	0.0303862	0.0227655	0.144102	0.0244544	0.021628	0.0112552	0.181059	0.0851389	0.097766	0.098099	0.259346	0.0679941	0.199469	0.0206563	0.00894535	0.0160886	0.0110899	0.0063115	0.00750939	0.0804136	0.0117668	1.20859	0.000259434	0	6.83392	2.77271
31	1-deoxy-1-(N6-lysino)-D-fructose	0.887383846153846	B(ii)	0.0507548	0.102952	0.0827318	0.048659	0.0318447	0.0316934	0.0185995	0.030298	0.335572	0.0440399	0.036764	0.125942	0.113203	0.0402952	0.13732	0.0315953	0.0778768	0.0223906	0.024054	0.0403499	0.161565	0.066086	0.139804	0.174249	0.175649	0.179811	0.0713468	0.149527	0.925633	0.019541	0	0.477149	-1.06749
32	8-Hydroxy-2'-deoxyguanosine	0.886673615384615	B(i)	0.680087	0.31264	0.628834	0.172605	0.198485	0.165254	0.103041	0.109677	0.420185	0.148116	0.190442	0.484901	0.583728	0.180227	0.323407	0.0972068	0.406174	0.0379148	0.0470746	0.191921	0.841792	0.159093	0.697164	0.994469	0.76835	0.808297	0.274096	0.711527	0.8404	0.00025053	0	0.385222	-1.37624
33	1-Aminocyclopropanecarboxylic acid	0.803800384615385	B(ii)	0.0148153	0.0326324	0.110093	0.0590638	0.0341157	0.05389	0.0574462	0.0237992	0.105623	0.0581001	0.0278836	0.350932	0.331009	0.0469737	0.140138	0.0136519	0.11018	0.0445566	0.0250093	0.0606649	0.291284	0.266307	0.259594	0.192346	0.282332	0.237519	0.0850289	0.254897	1.28437	1.142e-06	0	0.333581	-1.58389
34	N-Acetylglutamine	0.791663384615385	B(iii)	0.0580894	0.0114414	0.0455916	0.0206221	0.0309179	0.0226724	0.0152671	0.0190052	0.0421204	0.0160071	0.0380294	0.0206709	0.0507119	0.0289641	0.014474	0.00405508	0.0228963	0.00890963	0.012008	0.0121583	0.0603639	0.0280288	0.0473212	0.0834593	0.0278675	0.0469159	0.0247306	0.0489928	0.823531	0.00412667	0	0.504781	-0.986271
35	Oleoyl glycine	0.777288230769231	B(iii)	0.00862036	0.00601122	0.000574437	0.00602126	0.00508541	0.000417909	0.00258718	0.00712399	0.0421998	0.00418301	0.00583699	0.00188186	0.000346668	0.00060953	0.00213065	0.00680667	0.000798059	2.38367e-05	0.00373249	0.00370961	1.90867e-05	0.00018873	0.000231528	0.000342263	0.000326117	0.00122545	0.00543505	0.000388862	1.10668	0.022285	0	13.9768	3.80496
36	5-Hydroperoxyeicosatetraenoic acid	1	B(ii)	0.000637863	0.0168891	0.000513783	0.0201924	0.00136587	0.000131337	0.00048812	0.000364828	0.00699791	0.00741698	0.0450516	0.000141533	0.000198223	0.00654916	0.00488687	0.00493572	0.00301294	0.024981	0.000186561	0.00639162	1.90867e-05	0.0001327	1.89519e-05	0.000908206	0.00230843	1.91659e-05	0.00756667	0.000567757	1.02782	0.0130643	0	13.3273	3.73631
37	Prostaglandin D2	0.994935307692308	B(ii)	0.175324	0.188165	0.183467	0.211668	0.177464	0.171977	0.205819	0.181701	0.213735	0.196235	0.204121	0.159054	0.144886	0.202934	0.131955	0.219255	0.149304	0.200776	0.226758	0.209309	0.153959	0.101962	0.150572	0.14972	0.14547	0.15011	0.187695	0.141966	1.18615	0.000643006	0	1.32212	0.40285
38	2-Hydroxyethanesulfonate	0.992741076923077	B(ii)	4.00266	1.64078	0.316981	0.228679	0.377395	3.25661	0.326096	1.23424	0.144221	0.308931	0.400579	3.63588	4.1545	3.79386	2.68036	0.57223	3.30876	0.482654	0.186829	0.229118	4.47013	3.88968	3.7778	9.76788	7.02372	7.006	1.56407	5.9892	1.09361	1.49434e-05	0	0.261148	-1.93706
39	Indoxyl sulfate	0.981708692307692	B(ii)	0.104583	0.215194	0.137853	1.01985	0.729251	0.100819	0.342992	0.388502	0.385038	0.632091	0.25947	0.16954	0.165637	0.228869	0.196784	0.646518	0.276515	0.278397	0.834535	0.861305	0.0786469	0.11874	0.4955	0.0685927	0.0500723	0.0286489	0.398687	0.140033	1.03962	0.0461984	0	2.84708	1.50949
40	N-Acetylglutamic acid	0.980371538461538	B(ii)	0.0131269	0.000220567	0.0179341	0.0251216	0.0032012	0.000215272	0.0152574	0.00659672	0.0763687	0.0224758	0.122708	0.0722858	0.125243	0.00643194	0.0389016	2.27136e-05	0.0379874	0.00230862	0.0103368	0.0127267	0.0965788	0.0299771	0.145652	0.111094	0.108285	0.113327	0.0304735	0.100819	0.882051	0.000654627	0	0.30226	-1.72614
41	N-Acetylaspartylglutamic acid	0.890717769230769	B(ii)	0.0923372	0.0388629	0.0543	0.0544963	0.0299774	0.100904	0.0352097	0.0783101	3.1551	0.154664	2.70807	2.41141	1.71991	0.0373437	1.85184	0.124471	0.70909	0.0801096	0.27244	0.817486	2.24488	1.7795	1.93004	2.5232	1.77392	2.36606	0.726317	2.10293	1.12062	2.60551e-05	0	0.345383	-1.53373
42	L-Malic acid	0.868635538461538	B(ii)	0.106769	0.128447	0.0599255	0.116214	0.0566507	0.0855522	0.051896	0.0874186	0.0830043	0.0696773	0.0646177	0.0936775	0.091891	0.0576498	0.0706738	0.0554136	0.0818389	0.0551062	0.0725554	0.0773951	0.14223	0.0598521	0.119486	0.194096	0.121066	0.12062	0.0783187	0.126225	0.811025	0.0413827	0	0.620469	-0.688569
43	alpha-Ketoisovaleric acid	0.840664461538461	B(ii)	0.172362	0.329211	0.34297	0.26421	0.137262	0.152402	0.165937	0.183065	0.231144	0.174307	0.178323	0.207715	0.130162	0.152336	0.128931	0.318398	0.124095	0.192771	0.168211	0.209263	0.121006	0.159728	0.128362	0.179085	0.13851	0.122142	0.198154	0.141472	0.909304	0.00398214	0	1.40066	0.486103
44	Gluconic acid	0.824500461538461	B(ii)	0.0201582	0.0297353	0.0206728	0.0335916	0.0246718	0.00240559	0.00367719	0.00498709	0.193081	0.0371747	0.0122103	0.00203863	0.00384387	0.0351877	0.0115123	0.00595854	0.0263641	0.0118054	0.0388228	0.0410599	0.00559569	0.00403049	0.0053808	0.0138476	0.00816642	0.00262382	0.027948	0.00660748	0.907175	0.0333072	0	4.22975	2.08057
