## Additional file 6 for "Multi-omics analysis reveals novel interplays between intratumoral bacteria and glioma"

### Sheet: Fn vs PBS
Supplementary Table 4. Differentially expressed genes in mouse tumor tissues.
Gene	baseMean	log2FoldChange	lfcSE	stat	pvalue
ISG15	1463.98	-1.94719	0.709599	-2.74408	0.00606811
TAS1R3	80.652	-1.31326	0.448807	-2.92611	0.00343225
TNFRSF9	312.065	1.58339	0.78185	2.02519	0.0428478
PDPN	164.692	2.658	1.07095	2.48191	0.013068
SLC25A34	53.5759	-1.22705	0.517773	-2.36985	0.0177951
IFI6	6097.24	-2.07796	0.882204	-2.35542	0.0185017
COL8A2	16.6262	1.84036	0.786879	2.3388	0.0193455
LOC105378663	4.85755	5.69434	1.94477	2.92802	0.00341128
SLFNL1	5.59155	-3.3941	1.64197	-2.06709	0.038726
PLPP3	1724.83	1.46939	0.559334	2.62703	0.00861326
GBP4	3.46442	5.20852	2.57511	2.02264	0.0431103
MIR137HG	2.66655	-4.88818	2.27722	-2.14656	0.0318285
KCNA3	4.3383	5.53014	2.3681	2.33527	0.0195294
AKR7A2P1	9.84351	3.79742	1.66843	2.27604	0.0228433
AP4B1-AS1	76.5603	1.0099	0.387862	2.60375	0.00922101
H2BP1	55.0129	2.29314	0.694137	3.30359	0.000954559
TNFAIP8L2-SCNM1	107.755	-1.8714	0.654371	-2.85985	0.0042384
SELENBP1	119.93	-1.21854	0.41093	-2.96531	0.00302374
S100A4	3186.6	-1.08463	0.183868	-5.89897	3.65776e-09
LINC01724	4.55612	-5.65983	1.88702	-2.99935	0.0027056
RPS10P7	15.4197	-1.56268	0.727717	-2.14737	0.0317635
CHI3L1	284.197	1.38781	0.505506	2.74538	0.00604404
NUAK2	60.3721	2.0734	0.768996	2.69624	0.00701276
HSD11B1	16.5274	2.939	1.32019	2.2262	0.026001
LINC02257	3.53157	5.2321	2.50599	2.08784	0.0368125
LINC01703	2.88234	-4.99881	2.1675	-2.30625	0.0210966
TSNAX-DISC1	102.447	-1.946	0.434156	-4.48225	7.38604e-06
DISC1	65.8865	6.5773	0.841407	7.81702	5.40895e-15
GNG4	24.8687	1.16136	0.584738	1.98612	0.0470204
RSAD2	22.4291	-2.72706	1.26561	-2.15474	0.0311823
CYP1B1	68.7087	1.33379	0.570236	2.33902	0.0193343
GPR75	22.5691	1.65116	0.624456	2.64416	0.00818938
LIMS1-AS1	3.69291	5.29684	2.47325	2.14165	0.0322214
LOC105373562	5.6689	-3.93443	1.63149	-2.41155	0.015885
IL1RN	55.9096	1.94884	0.756323	2.57673	0.00997389
IL1B	922.598	3.85047	1.91013	2.01582	0.043819
TNFAIP6	264.864	1.25647	0.469952	2.67362	0.00750374
GALNT3	6.13742	-3.53645	1.55944	-2.26776	0.0233438
STAT4	44.3687	1.06437	0.490832	2.1685	0.0301208
LINC01940	366.192	-1.15136	0.24156	-4.76637	1.87574e-06
LOC101927854	3.21326	-5.15586	2.10618	-2.44797	0.0143664
ZNF660	2.94619	-5.02845	2.2373	-2.24755	0.0246048
ABHD14A-ACY1	66.4211	-9.52498	1.24694	-7.63868	2.19452e-14
MUSTN1	45.2458	-1.33973	0.452539	-2.96048	0.00307164
FAM107A	3.39972	5.18499	2.50522	2.06968	0.0384825
CLSTN2	10.2358	1.84269	0.93402	1.97286	0.0485114
TRIM59-IFT80	75.5368	-1.33349	0.542876	-2.45634	0.014036
SLC7A14-AS1	2.90362	-5.00869	2.16888	-2.30935	0.0209243
SNORA63	26.1564	1.34531	0.607003	2.21631	0.0266705
UTS2B	8.91971	-4.00238	1.39413	-2.87088	0.00409333
LOC101927157	4.12017	5.45772	1.93931	2.81426	0.00488891
CXCL1	1210.1	3.66415	1.55398	2.35791	0.018378
CXCL2	4223.94	3.54647	1.6273	2.17936	0.0293046
NFKB1	2716.16	1.20547	0.580148	2.07787	0.0377212
METTL14-DT	3.08855	-5.09744	2.18687	-2.33092	0.0197574
TNIP3	30.3172	1.49832	0.651282	2.30056	0.0214163
ANXA2P1	88.4702	1.92358	0.80077	2.40216	0.0162984
STOX2	8.1752	-2.89084	1.4256	-2.02781	0.0425801
SLC12A7	77.6584	2.97297	0.818831	3.63075	0.000282596
IPO11-LRRC70	4.70441	5.6508	2.50918	2.25205	0.0243191
LOC102467226	8.57624	-3.10039	1.46144	-2.12146	0.0338832
CSF2	125.556	4.03852	1.82835	2.20883	0.0271867
IRF1	3907.68	1.20802	0.582634	2.07338	0.0381366
PCDHGC4	54.6585	-2.04135	0.830729	-2.4573	0.0139988
SNCB	103.816	-1.39475	0.434072	-3.21317	0.00131276
EEF1E1-BLOC1S5	45.538	1.13224	0.553876	2.04422	0.0409322
RNF144B	259.248	1.99769	0.922798	2.16482	0.0304017
TNF	104.176	1.87929	0.704757	2.66657	0.00766287
SPDEF	3.75271	5.32181	2.46271	2.16096	0.0306983
PANDAR	44.2292	2.38313	0.857326	2.77972	0.00544056
TFAP2B	57.8718	-1.06337	0.493644	-2.15412	0.0312305
FILIP1	12.4308	1.60602	0.81784	1.96374	0.0495604
RSPO3	173.81	2.58463	1.16821	2.21246	0.0269348
RAET1L	11.1136	3.35715	1.3601	2.46831	0.0135752
SOD2	14883.1	2.05434	0.841671	2.44079	0.0146554
WTAP	5508.35	1.24776	0.625545	1.99468	0.046078
URGCP-MRPS24	13.8462	2.99762	1.14397	2.62037	0.00878341
INTS4P1	2.43246	-4.7517	2.3619	-2.01181	0.0442401
DLX5	5.22119	5.79745	2.26549	2.55902	0.0104967
C7orf61	64.7005	-1.0539	0.460691	-2.28764	0.0221585
SLC12A9-AS1	6.01535	-4.02791	1.61051	-2.50101	0.0123838
LRRN3	602.529	1.45535	0.670213	2.17147	0.0298955
AKR1B15	236.088	1.26936	0.532523	2.38368	0.0171406
TCAF2P1	85.2638	1.46542	0.711218	2.06043	0.0393572
GIMAP2	5.47014	3.35436	1.59146	2.10773	0.0350546
NRG1	166.386	1.09528	0.343761	3.18616	0.00144174
CEBPD	765.421	1.86618	0.902809	2.06709	0.038726
LINC01111	3.40135	5.18672	2.13477	2.42963	0.0151141
LINC02605	33.0152	2.75271	1.19055	2.31212	0.0207709
ST3GAL1	3762.46	1.09491	0.341787	3.20347	0.0013578
CTSLP8	2.98768	-5.05262	2.18138	-2.31624	0.0205449
FGD3	26.3033	-1.49218	0.654747	-2.27902	0.0226661
NR4A3	116.543	1.88909	0.696291	2.71307	0.00666624
DNAJC25-GNG10	80.5098	9.74733	3.9073	2.49464	0.0126083
CEL	26.4778	-1.36755	0.602005	-2.27166	0.0231072
DKFZP434A062	78.9164	-1.16618	0.404075	-2.88604	0.00390121
COMMD3-BMI1	530.063	-2.71177	1.23555	-2.19478	0.0281795
BMI1	888.774	1.20473	0.247083	4.8758	1.08366e-06
MYPN	48.2091	1.23788	0.428019	2.89211	0.00382658
IFIT1	892.556	-2.04976	0.801364	-2.55784	0.0105325
SORBS1	358.442	1.41544	0.495818	2.85475	0.00430707
CALHM1	9.16375	-2.82569	1.39772	-2.02165	0.043213
ARMS2	25.1644	-1.32167	0.610799	-2.16383	0.0304774
IFITM1	308.136	-1.02403	0.44847	-2.28338	0.022408
DUSP8	161.599	1.05057	0.517711	2.02926	0.0424316
RAPSN	24.2544	-1.20175	0.612593	-1.96175	0.0497917
BEST1	1894.83	3.29087	1.43889	2.28709	0.0221907
TESMIN	2.40542	-4.73661	2.35216	-2.01373	0.044038
LOC100287837	2.68591	-4.89796	2.23922	-2.18735	0.028717
RNF169	351.561	1.00384	0.384383	2.61157	0.00901286
BIRC3	532.582	2.51726	1.12763	2.23235	0.0255917
MMP12	81.7385	2.28015	0.768598	2.96664	0.00301076
WTAPP1	4.67736	5.63704	2.35688	2.39174	0.0167686
IL18	5.96979	5.99447	2.68957	2.22878	0.0258284
NNMT	113.008	1.45096	0.569717	2.54681	0.0108712
SORL1	3.73797	5.31881	2.01996	2.63313	0.00846027
KLRC1	5.04857	-5.80815	1.83921	-3.15795	0.00158882
LRMP	33.3917	-1.13934	0.561566	-2.02886	0.0424721
RACGAP1P	7.42926	6.31369	2.2186	2.8458	0.00443006
CELA1	2.40542	-4.73661	2.35216	-2.01373	0.044038
KRT3	2.72656	-4.91814	2.21032	-2.22508	0.0260757
INHBC	3.43289	-5.2498	2.06347	-2.54416	0.0109541
MGAT4C	3.34691	-5.21223	2.52826	-2.06158	0.0392474
IGF1	3.79447	5.33468	2.49198	2.14074	0.0322947
GLT8D2	33.4888	-1.06471	0.517959	-2.05559	0.0398223
OAS1	661.741	-2.3939	0.849545	-2.81787	0.0048344
OAS2	966.068	-1.82954	0.746272	-2.45157	0.0142236
LINC00943	14.3858	1.89844	0.816532	2.325	0.0200719
LRCOL1	5.03132	-5.8034	1.94665	-2.98122	0.00287106
STARD13-AS	5.48036	-5.92493	1.80868	-3.27583	0.00105352
LINC00428	2.55333	-4.82354	2.28112	-2.11455	0.0344681
LINC01050	10.4249	2.01648	0.988561	2.03982	0.0413685
SETDB2-PHF11	41.572	7.82585	2.93335	2.66789	0.007633
UTP14C	66.5546	1.43882	0.713676	2.01607	0.0437924
C13orf46	17.9368	1.54839	0.761248	2.03401	0.0419503
SRP54-AS1	5.21776	-5.85535	2.24876	-2.60382	0.00921911
BMP4	15.8244	3.17541	1.46097	2.17349	0.0297431
SAMD4A	450.344	1.37589	0.339918	4.04772	5.17186e-05
PPP4R4	389.271	1.09262	0.475265	2.29897	0.0215065
IFI27	2427.42	-3.50875	1.16088	-3.02248	0.00250716
TNFAIP2	832.174	1.99796	0.763537	2.61671	0.00887805
SNRPN	1151.01	-1.19902	0.603181	-1.98783	0.0468305
GOLGA8G	43.9701	1.94796	0.66138	2.94529	0.00322647
PLA2G4B	138.516	7.33014	1.65189	4.43743	9.10379e-06
TMEM266	3.06515	-5.0871	2.16293	-2.35195	0.0186753
BCL2A1	186.567	2.20099	1.05851	2.07933	0.0375874
LOC727751	94.2401	-1.54747	0.601727	-2.57171	0.0101198
LOC440311	22.556	2.12583	1.05334	2.01819	0.0435718
TMEM204	3.421	5.18517	2.55338	2.03071	0.0422849
NPIPA7	6.3052	-6.12725	2.65768	-2.30548	0.0211394
GPRC5B	161.071	1.19909	0.566603	2.11627	0.0343218
DOC2A	7.64152	2.7253	1.29036	2.11205	0.0346826
YBX3P1	61.7062	2.20279	0.831907	2.64788	0.00809988
FTO-IT1	14.8422	-1.93189	0.770713	-2.50662	0.012189
SLC7A6OS	1081.64	1.2163	0.308424	3.9436	8.02667e-05
CHST6	4.21626	-5.54991	2.39717	-2.3152	0.0206022
SLC7A5	2968.48	1.19944	0.574979	2.08605	0.0369737
CDH15	6.13804	-3.40113	1.55944	-2.18099	0.029184
XAF1	399.301	-1.34057	0.423975	-3.1619	0.00156742
SENP3-EIF4A1	491.612	2.92889	0.976089	3.00064	0.0026941
CCL2	33.5427	2.48528	0.776421	3.20094	0.00136978
SLC35G3	4.11797	5.45113	2.14543	2.5408	0.0110598
PPP1R1B	56.1478	-2.85376	0.753442	-3.78763	0.000152091
CSF3	8156.06	3.35143	1.17532	2.85151	0.00435126
HOXB5	74.7666	-1.06317	0.424442	-2.50487	0.0122498
HOXB13	5.69306	-3.42356	1.70445	-2.0086	0.0445797
ERN1	332.243	1.15352	0.447665	2.57675	0.00997342
RGS9	4.07131	5.4454	1.99141	2.73444	0.00624862
SMIM5	5.10878	-5.82417	1.84717	-3.15302	0.00161589
QRICH2	245.754	-1.07517	0.379248	-2.83501	0.00458243
LINC02080	8.43493	-3.91394	1.4129	-2.77014	0.00560317
TAF4B	141.302	1.19261	0.352145	3.38669	0.000707409
CCDC178	109.741	-1.37646	0.342823	-4.01506	5.94302e-05
SLC14A2	3.46971	-5.26429	2.09487	-2.51295	0.0119727
SERPINB2	30.8075	1.82393	0.869623	2.09737	0.0359604
C3	283.089	2.96665	1.32082	2.24606	0.0247001
OLFM2	8.38609	-2.84109	1.3553	-2.09628	0.0360574
BST2	120.356	-1.52454	0.583402	-2.61319	0.00897019
ZNF714	2.85589	4.93258	2.18496	2.25751	0.0239762
MAP4K1	5.23925	-5.86124	1.80159	-3.25338	0.00114042
FOSB	64.1093	1.66318	0.761738	2.18341	0.0290058
SLC8A2	3.75978	-5.38175	2.45828	-2.18924	0.0285795
CGB2	8.42071	2.90223	1.24559	2.33001	0.0198055
ABALON	163.651	1.14023	0.516019	2.20967	0.0271282
TMEM189-UBE2V1	26.9854	8.17043	3.90838	2.09049	0.0365739
CDH4	119.026	1.21427	0.405944	2.99123	0.00277855
NTSR1	894.16	-1.44934	0.325479	-4.45296	8.46944e-06
COL9A3	235.891	-1.06951	0.335632	-3.18657	0.00143972
LOC102724219	268.494	-1.28942	0.535177	-2.40933	0.0159817
ETS2	1558.6	1.52959	0.77541	1.97262	0.0485385
GGT3P	4.91953	5.71848	2.79544	2.04565	0.0407913
C22orf15	4.45737	-5.63017	1.94614	-2.893	0.00381582
SPECC1L-ADORA2A	85.4311	9.83294	3.90727	2.51658	0.0118502
SHISAL1	937.801	1.04967	0.312106	3.36317	0.000770528
CA5B	125.048	10.3825	3.90711	2.65735	0.00787582
USP27X-AS1	29.1396	-1.16717	0.590241	-1.97745	0.0479903
RAP2C-AS1	23.1399	1.32226	0.655538	2.01705	0.0436898
HSFX2	18.1029	-2.84482	1.25944	-2.25881	0.0238955
BGN	587.532	1.11729	0.394981	2.82871	0.00467361
PNCK	4.14254	5.46159	2.43019	2.24739	0.0246148
H2AB3	13.9984	-1.73318	0.809873	-2.14006	0.03235
KRT14	2.47587	-4.78209	2.32685	-2.05518	0.0398615
WFDC1	2.92958	-5.02587	2.26974	-2.2143	0.0268084
CCDC168	4.90237	-5.76518	2.28522	-2.52281	0.0116422
FGFR4	4.55612	-5.65983	1.88702	-2.99935	0.0027056
NPY2R	3.46204	-5.26134	2.10327	-2.50151	0.0123665
OIT3	4.30159	-5.57871	1.95045	-2.86022	0.00423351

### Sheet: Fn vs Fn+MTZ
Supplementary Table 4. Differentially expressed genes in mouse tumor tissues.
Gene	baseMean	log2FoldChange	lfcSE	stat	pvalue
TNFRSF9	289.064	2.05446	0.883348	2.32576	0.0200313
LINC01714	3.63724	5.27422	2.10117	2.51014	0.0120683
PDPN	165.922	2.54404	1.26289	2.01446	0.0439615
MICOS10-NBL1	74.2038	9.62659	3.90735	2.46372	0.0137505
ZC3H12A	1591.03	2.0621	0.939797	2.1942	0.0282212
SLFNL1	6.28348	-3.58468	1.68822	-2.12335	0.0337246
KTI12	521.545	-1.56465	0.397382	-3.93739	8.23711e-05
PLPP3	1830.09	1.15212	0.584817	1.97006	0.0488319
CTH	142.35	1.63517	0.349348	4.68064	2.85981e-06
GBP4	3.44721	5.19831	2.63811	1.97047	0.0487842
F3	1990.77	2.79729	1.20275	2.32574	0.0200324
VCAM1	28.1123	3.01613	1.18672	2.54156	0.0110358
AMY1C	20.6332	2.15207	1.07081	2.00975	0.0444577
KCNA3	4.3202	5.52122	2.42427	2.27747	0.0227579
TAFA3	42.3062	1.53534	0.65295	2.35138	0.0187037
LOC100996740	39.5588	1.08772	0.504472	2.15616	0.031071
TNFAIP8L2-SCNM1	89.1607	-1.52315	0.709311	-2.14737	0.0317637
C1orf61	4.09004	-5.51205	2.45212	-2.24787	0.0245843
PEAR1	68.3398	-1.67695	0.526137	-3.18728	0.00143618
SLAMF8	160.57	1.01351	0.456531	2.22003	0.0264168
HSPA6	2251.42	3.93604	1.8649	2.11059	0.0348076
ADCY10	7.70652	6.35817	1.68371	3.77628	0.000159186
PTGS2	1257.11	4.3052	1.6834	2.55745	0.0105442
PCAT6	38.0726	1.7717	0.698818	2.53528	0.0112356
CHI3L1	278.808	1.46834	0.538208	2.7282	0.00636809
NUAK2	58.5462	2.27983	0.780145	2.92232	0.00347437
HSD11B1	15.7868	3.58375	1.31427	2.72679	0.00639531
ATF3	747.085	1.70351	0.85227	1.99879	0.0456306
TGFB2-OT1	14.9044	2.51366	0.865841	2.90314	0.00369443
LOC105374378	4.53849	5.59385	2.40545	2.3255	0.0200454
ALK	228.288	1.27852	0.480841	2.65892	0.00783909
LBH	356.083	1.129	0.490527	2.3016	0.0213576
TACR1	36.4765	1.41846	0.702948	2.01788	0.0436041
KIAA1211L	11.3839	-2.778	1.38546	-2.00511	0.0449508
SULT1C2	37.4954	1.35247	0.615926	2.19584	0.0281034
LIMS4	228.225	1.01931	0.387706	2.62908	0.00856159
IL36RN	45.6145	2.41494	0.809651	2.98269	0.00285726
IL1RN	48.5822	3.35479	0.979783	3.42401	0.000617043
IL1A	69.3621	4.51352	0.935823	4.82304	1.41383e-06
IL1B	865.569	7.26046	1.65931	4.37559	1.21103e-05
DARS-AS1	23.4021	1.66557	0.763977	2.18014	0.0292474
TNFAIP6	255.589	1.41896	0.473646	2.99582	0.00273707
KLHL23	20.195	7.74876	3.90892	1.98233	0.0474424
CHRNA1	4.21827	-5.55486	2.42769	-2.28812	0.0221305
CALCRL	48.9819	1.43683	0.536634	2.67749	0.0074175
CAVIN2	4.97254	-5.79106	1.92108	-3.01449	0.00257416
MARCHF4	172.706	-1.24689	0.57944	-2.15188	0.0314065
PTPRN	4178.99	1.22713	0.609969	2.01179	0.044242
UBE2F-SCLY	50.8119	-9.14491	3.90766	-2.34025	0.0192706
IRAK2	2663.39	1.6906	0.725177	2.33129	0.0197381
LOC101927854	4.26506	-5.57012	1.99481	-2.79231	0.0052333
TMEM45A	1028.48	1.46092	0.734564	1.98883	0.0467202
NFKBIZ	1905.09	2.60566	1.06236	2.4527	0.014179
ISY1-RAB43	955.168	-1.06075	0.297203	-3.5691	0.000358213
PTX3	4092.33	2.34861	0.901669	2.60474	0.00919451
RARRES1	75.3924	1.78887	0.579629	3.08624	0.00202705
LINC02015	4.64422	5.62651	1.94729	2.88941	0.00385962
CLDN1	6.88797	6.19597	2.17988	2.84235	0.0044783
P3H2	936.319	1.12182	0.391739	2.86369	0.00418737
UTS2B	6.02951	-3.3695	1.65424	-2.03688	0.0416617
CPN2	12.4867	4.55263	1.80207	2.52634	0.0115258
LRRC15	1035	2.30101	1.11385	2.06581	0.0388462
APOD	3.36344	-5.22846	2.64677	-1.97541	0.0482213
LINC02261	31.6508	-1.3469	0.633551	-2.12596	0.0335067
CXCL1	1144.61	5.37315	1.49234	3.60048	0.000317632
CXCL8	11176.8	6.32697	1.71911	3.68037	0.000232898
CXCL3	2797.69	4.93706	1.63419	3.02111	0.00251847
CXCL2	4000.78	4.9677	1.64415	3.02144	0.00251572
CCDC158	3.03048	5.01805	2.3134	2.16912	0.0300733
CCNG2	850.762	1.02785	0.41418	2.48166	0.0130773
NFKB1	2635.69	1.33388	0.577517	2.30967	0.0209062
NDNF	106.502	1.23348	0.591419	2.08563	0.0370124
TNIP3	27.0071	2.25723	0.96484	2.33948	0.0193106
SLC7A11	281.618	1.40922	0.396244	3.55643	0.000375927
TLR2	103.201	1.33765	0.619413	2.15954	0.0308083
ANXA2P1	81.6356	2.54493	0.84662	3.00599	0.00264719
TRIML2	714.731	1.02758	0.343794	2.98894	0.00279952
SLC12A7	71.1603	4.73829	0.903102	5.24668	1.54862e-07
ESM1	478.575	1.10329	0.457929	2.4093	0.0159832
ANKRD55	4.21827	-5.55486	2.42769	-2.28812	0.0221305
LUCAT1	174.497	1.06238	0.476235	2.23079	0.0256952
CSF2	121.414	5.07598	1.70388	2.97907	0.00289124
IRF1	3615.37	1.59398	0.585033	2.7246	0.00643795
LOC105379176	5.70415	-3.43171	1.67358	-2.05052	0.0403134
TGFBI	54483.3	1.41216	0.665157	2.12304	0.0337503
PCDHGA3	40.9199	-3.18922	1.09509	-2.9123	0.00358783
PCDHGA10	882.327	1.09242	0.37789	2.89084	0.00384215
TNIP1	7030.91	1.4064	0.610396	2.30407	0.0212186
MIR3142HG	16.0155	2.99278	1.50397	1.98992	0.0465997
RNF144B	258.366	1.99396	0.563191	3.54046	0.000399431
SOX4	352.637	1.5216	0.443106	3.43393	0.000594888
IER3	3992.1	2.55741	0.979283	2.61151	0.00901432
TNF	103.363	1.90753	0.742684	2.56843	0.010216
C2	82.5142	1.2514	0.593356	2.10903	0.0349424
PANDAR	45.9694	2.0342	0.889024	2.28813	0.02213
TREM1	3.7874	5.33141	2.5126	2.12187	0.0338488
TMEM151B	5.25242	5.80777	1.88631	3.0789	0.00207769
PNRC1	2120.68	1.66873	0.749079	2.22771	0.0259
PRDM1	400.035	1.13341	0.36753	3.08386	0.00204332
RSPO3	163.747	3.27437	1.21623	2.69223	0.00709754
ARG1	2.76574	-4.944	2.32161	-2.12956	0.0332084
TNFAIP3	1732.04	3.13411	1.22543	2.55756	0.0105408
RAET1L	11.2687	3.09616	1.25826	2.46067	0.0138678
SOD2	14103.8	2.47197	0.829561	2.97985	0.00288388
WTAP	5388.45	1.33779	0.621749	2.15166	0.0314239
TWIST1	1882.86	1.30393	0.652326	1.9989	0.0456196
IL6	4867.45	5.37498	1.66971	3.21912	0.00128586
CLK2P1	15.2293	2.09923	1.058	1.98414	0.0472404
GTF2IP4	1274.2	-1.53131	0.679959	-2.25206	0.0243184
CLDN4	74.451	-1.15716	0.426139	-2.71546	0.00661838
LRRN3	543.17	2.0865	0.750144	2.78147	0.00541134
LSMEM1	116.389	1.08696	0.420048	2.58771	0.00966151
WNT2	4.9744	5.72561	1.90785	3.00108	0.00269028
AKR1B15	220.45	1.61609	0.576158	2.80495	0.00503246
TCAF2P1	82.2519	1.64634	0.834525	1.97279	0.0485196
SLC39A14	7817.98	1.22365	0.593326	2.06236	0.0391733
ADAM28	48.7216	1.60721	0.618417	2.59891	0.00935208
TCIM	1805.06	2.34782	1.12406	2.08869	0.0367353
CEBPD	710.942	2.40952	0.954805	2.52358	0.0116168
MSC	1399.1	2.43627	0.993035	2.45336	0.0141529
MSC-AS1	460.641	1.07292	0.410534	2.61347	0.00896281
LINC02605	30.8274	3.70719	1.20052	3.08798	0.0020152
RSPO2	35.9303	1.36929	0.535192	2.5585	0.0105125
KLHL38	4.58983	5.60948	2.38973	2.34733	0.0189084
CCN4	623.158	1.34181	0.386956	3.46761	0.000525104
PTGS1	8.10241	3.89517	1.90372	2.04609	0.040748
PTGES	1835.35	1.87998	0.888221	2.11656	0.0342971
AK8	49.0079	1.03271	0.511947	2.01721	0.0436732
LINC02649	10.721	4.97385	1.85094	2.6872	0.00720533
COMMD3-BMI1	484.094	-2.56563	1.24759	-2.05647	0.0397375
OTUD1	345.18	1.66463	0.487037	3.41786	0.000631148
MAP3K8	27.5988	2.36648	0.876165	2.70095	0.00691416
VSTM4	564.295	1.26279	0.398027	3.17262	0.00151072
TMEM273	72.1253	2.1446	0.651054	3.29404	0.000987601
EGR2	279.073	1.14629	0.541649	2.11629	0.0343204
ADAMTS14	1003.14	-1.30382	0.304771	-4.27804	1.88547e-05
BMS1P4-AGAP5	262.44	1.14654	0.339184	3.38031	0.000724053
CH25H	294.469	3.09999	1.35334	2.29063	0.021985
SORBS1	356.064	1.42436	0.481957	2.95537	0.00312296
ELOVL3	15.0361	1.9609	0.849942	2.30709	0.0210495
NFKB2	4485.59	1.64135	0.671354	2.44483	0.0144919
BORCS7-ASMT	54.4262	1.38613	0.569671	2.43322	0.0149654
PNLIPRP3	20.2714	3.31187	1.45208	2.28078	0.0225613
IFITM1	138.933	1.42335	0.306704	4.64079	3.47087e-06
DUSP8	148.887	1.42476	0.432124	3.2971	0.000976891
H19	99.7998	2.22624	0.797792	2.79051	0.00526259
TNNT3	216.091	1.57123	0.5552	2.83003	0.00465442
CAND1.11	3.99923	5.40944	2.47641	2.18439	0.0289335
HTATIP2	4.21106	5.4835	2.44617	2.24167	0.024983
ABTB2	793.972	1.60511	0.678739	2.36484	0.018038
C11orf96	337.585	3.50855	1.1721	2.99339	0.00275896
SPI1	129.902	1.42554	0.463437	3.07602	0.00209784
YPEL4	46.7728	1.63116	0.639177	2.55196	0.0107118
CNTF	32.0571	-8.4804	3.90818	-2.16991	0.0300137
DTX4	12.3646	1.92093	0.970839	1.97863	0.0478581
TMEM132A	1072.22	1.352	0.383721	3.52341	0.000426037
SYT7	87.8437	1.15716	0.581764	1.98905	0.046696
BEST1	1848.61	3.6654	1.43936	2.54654	0.0108797
PLAAT2	3.06523	-5.09369	2.21679	-2.29778	0.0215745
SNX15	576.936	-1.2185	0.337628	-3.60901	0.000307372
RBM14-RBM4	58.5268	-1.65644	0.729493	-2.27067	0.0231671
FOLR3	4.17924	5.47362	2.02027	2.70935	0.00674143
PGM2L1	539.459	1.68151	0.72034	2.33433	0.0195782
BIRC3	495.727	3.35371	1.11007	3.02117	0.00251803
MMP12	73.4034	3.51827	0.807398	4.35754	1.31532e-05
WTAPP1	4.66038	5.62894	2.40627	2.33928	0.019321
MMP3	190.749	5.68173	2.14308	2.6512	0.00802054
IL18	5.93797	5.98371	2.70434	2.21263	0.0269229
NNMT	114.389	1.36564	0.582445	2.34468	0.0190436
C1S	627.035	1.7131	0.727427	2.35502	0.0185218
C1R	1355.48	1.41739	0.609132	2.32691	0.0199703
CLEC2B	358.358	1.11353	0.412274	2.70094	0.00691434
SOX5	210.416	1.23011	0.530825	2.31736	0.0204841
DENND5B-AS1	27.1304	1.45212	0.679528	2.13695	0.0326017
ENDOU	5.93653	-3.49315	1.63792	-2.13267	0.0329517
PRPH	126.314	1.11732	0.51806	2.15674	0.0310255
PDE1B	24.0873	3.06413	1.00341	3.05372	0.00226022
HELB	42.7056	1.32985	0.537387	2.47466	0.0133362
POC1B-GALNT4	8.26669	-3.33826	1.57739	-2.11632	0.0343178
LINC00943	13.8306	2.15554	1.059	2.03545	0.0418059
LRCOL1	4.30203	-5.58188	2.02649	-2.75446	0.00587882
MTUS2-AS1	3.37154	-5.22898	2.65012	-1.97311	0.0484833
STARD13-AS	2.71767	-4.92026	2.33178	-2.11009	0.0348508
CCDC169	34.3595	-1.33587	0.639289	-2.08962	0.0366516
UTP14C	61.4371	1.89235	0.731291	2.58769	0.00966223
EDNRB	114.813	-1.00019	0.46496	-2.15112	0.0314664
SLITRK6	96.3305	2.64935	1.29646	2.04353	0.0410003
FGF14	351.498	1.01511	0.476302	2.13123	0.0330701
IRS2	246.121	1.04229	0.486774	2.14122	0.0322561
NFATC4	1354.8	1.33559	0.611177	2.18528	0.0288684
SRP54-AS1	4.81964	-5.74801	2.34309	-2.45318	0.01416
NFKBIA	6289.65	2.24846	0.979628	2.29521	0.0217209
LINC00520	3.52423	5.22892	2.57826	2.02808	0.0425521
DACT1	290.507	1.24342	0.495317	2.51035	0.0120613
CHURC1-FNTB	92.422	-10.0079	3.90726	-2.56137	0.0104261
ARG2	827.556	1.225	0.332076	3.68893	0.000225203
JDP2	353.179	1.03255	0.390525	2.64401	0.00819298
PPP4R4	386.396	1.10784	0.46933	2.36047	0.0182518
SERPINA6	168.085	1.74925	0.578917	3.02158	0.00251459
BDKRB1	2147.05	2.63507	1.13189	2.32803	0.0199104
TNFAIP2	837.328	1.92502	0.725868	2.65202	0.0080012
ADSS1	138.541	1.29809	0.453691	2.86118	0.00422073
GOLGA8G	43.9374	1.92037	0.727126	2.64104	0.0082652
PIN4P1	45.6733	-1.14061	0.482103	-2.36591	0.0179857
SLC51B	2.70163	-4.91234	2.34026	-2.09906	0.0358118
ACSBG1	27.2273	-1.64604	0.785223	-2.09627	0.0360582
BCL2A1	177.684	2.61176	1.01599	2.57064	0.010151
CEMIP	3426.74	1.85408	0.912429	2.03202	0.0421515
NMB	868.418	1.79635	0.769267	2.33514	0.0195361
MCTP2	670.891	1.11093	0.415624	2.67293	0.00751922
LOC440311	22.1899	2.22029	1.06621	2.08241	0.0373051
HBA1	4.78874	5.66748	2.4876	2.27829	0.0227091
VASN	382.518	1.05515	0.394032	2.67782	0.00741031
NPIPA8	681.42	-1.79393	0.786059	-2.28218	0.0224789
GPRC5B	124.426	3.13326	0.604567	5.18264	2.18764e-07
NPIPB4	2055.81	-1.6442	0.700459	-2.34732	0.018909
YBX3P1	65.4503	1.75155	0.764354	2.29154	0.0219321
RRAD	1691.11	2.38831	0.87079	2.7427	0.0060937
IL34	18.7685	3.88549	1.196	3.24875	0.00115914
DBIL5P	25.2767	-1.95722	0.718809	-2.72286	0.00647188
ATP2A3	17.0928	1.81211	0.91375	1.98316	0.0473496
RNASEK-C17orf49	1808.28	1.44456	0.602654	2.39699	0.0165304
SENP3-EIF4A1	483.892	3.0698	1.01597	3.02155	0.00251487
DHRS13	384.327	1.05172	0.44903	2.3422	0.0191706
CCL2	36.4474	1.80583	0.763216	2.36608	0.0179777
SLC35G3	4.10384	5.44357	2.20717	2.46631	0.0136512
TBC1D3	550.05	1.38468	0.269522	5.13756	2.78322e-07
CSF3	7917.98	3.84674	1.33707	2.87698	0.00401499
GFAP	125.445	-3.21806	1.11701	-2.88096	0.00396467
YPEL2	97.2093	1.07583	0.412051	2.6109	0.00903031
TBC1D3P1-DHX40P1	20.9615	3.88442	1.22667	3.16664	0.00154213
NACA2	49.1599	2.35731	0.777953	3.03014	0.00244439
ERN1	340.992	1.01819	0.458871	2.21891	0.0264927
C1QTNF1	3398.97	1.5975	0.729007	2.19134	0.0284269
GCGR	9.37437	3.32541	1.44046	2.30858	0.0209672
SLC14A2	3.25322	-5.17926	2.61212	-1.98278	0.0473919
SMAD7	458.992	1.49532	0.444842	3.36146	0.000775314
SERPINB2	28.2816	2.45973	0.836281	2.94127	0.00326866
GNA15	113.629	1.58756	0.660463	2.4037	0.0162301
C3	274.886	3.33549	1.40221	2.37874	0.0173719
OR7D2	2.63137	4.81295	2.37912	2.023	0.0430734
OLFM2	11.47	-3.36229	1.25905	-2.67051	0.00757366
ICAM1	387.661	3.95027	1.46865	2.68973	0.00715109
ICAM5	572.879	1.81308	0.832347	2.17828	0.0293855
JUNB	8898.53	1.45555	0.622446	2.33844	0.0193645
BCL3	1316.36	1.26489	0.610415	2.07218	0.0382489
RELB	1132.24	1.90584	0.695275	2.74113	0.00612274
FOSB	61.4639	1.90214	0.717952	2.6494	0.00806352
IL4I1	60.7584	1.96918	0.719345	2.73746	0.00619153
SYNDIG1	1092.43	2.12412	1.00079	2.12245	0.0337998
FER1L4	1023.82	1.93554	0.840573	2.30265	0.0212986
GTSF1L	22.9887	1.46266	0.682131	2.14425	0.0320125
CCN5	9.30591	2.7944	1.23627	2.26035	0.0237997
PI3	10.384	4.32781	1.87514	2.30799	0.0209995
LOC105372631	19.231	1.48466	0.736929	2.01466	0.0439401
WFDC3	175.311	1.12983	0.500698	2.25651	0.0240386
CEBPB	1918.95	1.66204	0.831657	1.99847	0.045666
TMEM189-UBE2V1	26.8459	8.15988	3.90838	2.08779	0.0368168
GCNT7	3.43378	-5.25704	2.5722	-2.04379	0.0409743
LOC102724219	259.714	-1.22964	0.511133	-2.40571	0.016141
CBS	5.59237	-5.96148	2.73515	-2.17958	0.0292889
CLDN14	182.465	2.83165	1.18834	2.38287	0.0171784
GGT3P	4.89653	5.70859	2.81885	2.02515	0.0428523
DRICH1	3.70393	5.29795	2.53749	2.08787	0.0368096
LIF	1854.87	2.00093	0.882021	2.26858	0.0232941
MCHR1	113.206	1.4887	0.735094	2.02518	0.0428487
EFHC2	5.89769	-3.48135	1.71453	-2.0305	0.042306
SLC38A5	48.398	2.08044	0.69919	2.9755	0.00292507
PGAM4	476.916	1.17498	0.417702	2.81296	0.00490878
TAF7L	33.8763	-1.3236	0.599121	-2.20923	0.0271584
RPL36A-HNRNPH2	90.12	9.9068	3.90724	2.5355	0.0112288
MYOM1	3.72584	-5.37578	2.07893	-2.58583	0.00971436
PMP2	4.86276	-5.76039	2.3748	-2.42563	0.0152818
DCAF4L2	12.1807	-2.61051	1.311	-1.99123	0.0464558
ADGRB1	3.29753	-5.19814	2.61069	-1.9911	0.0464704
CCL24	3.6963	-5.36453	2.52096	-2.12797	0.0333394
FABP5P3	4.80795	-5.74257	2.0091	-2.85828	0.00425948
PRR35	3.39742	-5.23966	2.64568	-1.98045	0.0476525
SPP2	4.1819	-5.54001	2.09029	-2.65035	0.00804082
OLFM5P	2.54941	-4.82811	2.41154	-2.00208	0.0452757
LOC441601	4.5473	-5.66372	1.95965	-2.89017	0.00385036
C1QTNF9	5.18456	5.79097	2.78081	2.08247	0.0372994
CCDC168	5.19314	-5.85573	1.89629	-3.08799	0.00201518
C6orf99	3.20635	-5.15945	2.18722	-2.35891	0.0183289
KCNB1	2.78546	-4.95368	2.33772	-2.11902	0.0340889

### Sheet: Fn+MTZ vs MTZ
Supplementary Table 4. Differentially expressed genes in mouse tumor tissues.
Gene	baseMean	log2FoldChange	lfcSE	stat	pvalue
HSPB7	41.5774	-1.97091	0.690813	-2.85302	0.00433056
NBPF3	36.6811	-1.17922	0.564511	-2.08892	0.0367151
KCNQ4	12.2742	2.9145	1.08491	2.6864	0.00722265
SLC6A9	492.284	-1.08052	0.328543	-3.28883	0.00100606
LRRC7	25.3708	-1.59478	0.665097	-2.39781	0.0164935
CTH	105.802	-1.10607	0.360689	-3.06656	0.00216538
PTGFR	50.793	-1.08009	0.500352	-2.15866	0.0308769
TENT5C	58.3824	-1.09698	0.497727	-2.20398	0.0275259
LINC00622	27.4247	-1.652	0.761731	-2.16874	0.0301021
H2BP1	69.9411	2.57506	0.434744	5.92316	3.15813e-09
H3P4	76.9912	-1.77097	0.403624	-4.38767	1.14569e-05
LOC728989	3.65051	5.3064	2.33732	2.27029	0.0231899
ADCY10	2.93205	-5.01005	2.23939	-2.23724	0.0252708
PCAT6	31.395	-1.46626	0.735691	-1.99304	0.0462576
CDK18	8.24867	-6.50093	1.67255	-3.88684	0.000101557
TGFB2-OT1	12.7381	-2.30054	0.958027	-2.40133	0.0163357
DISC1	38.5575	2.26824	0.885836	2.56057	0.0104501
LOC105374378	2.50955	-4.7882	2.31462	-2.06867	0.0385768
ALK	205.981	-1.13467	0.365876	-3.10125	0.00192705
KLHL23	50.1559	-9.10935	3.90766	-2.33115	0.0197452
LINC01473	4.17313	5.49622	2.2705	2.42071	0.0154901
HSPE1-MOB4	248.258	-11.4166	3.90695	-2.92213	0.00347642
IGFBP5	256.498	-1.076	0.410281	-2.6226	0.00872613
SLC23A3	108.112	-1.02348	0.459641	-2.22668	0.0259684
TMEM89	4.10175	5.46981	2.29984	2.37835	0.0173905
KBTBD12	4.62597	5.64534	2.19004	2.57774	0.00994501
ISY1-RAB43	829.713	1.60514	0.235802	6.80713	9.95665e-12
CLDN1	3.67095	-5.33708	2.06793	-2.58089	0.00985469
CPN2	9.01081	-4.10752	1.46219	-2.80916	0.00496717
APOD	3.25088	5.13762	2.4696	2.08034	0.037494
ANKRD18DP	49.2356	1.21182	0.482811	2.50993	0.0120756
C4orf48	43.2995	-1.54614	0.613548	-2.52	0.0117354
AFAP1-AS1	7.6803	3.06878	1.28989	2.3791	0.0173549
TAPT1-AS1	58.6881	-1.25286	0.465742	-2.69003	0.00714461
COL25A1	5.34421	-3.3506	1.62487	-2.06208	0.0392002
SLC7A11	228.317	-1.04358	0.372635	-2.80054	0.00510166
LOC339975	3.1877	-5.13356	2.48224	-2.06812	0.0386292
CCDC192	2.99336	5.01687	2.48553	2.01843	0.0435462
PCDHGA3	42.3849	2.40674	0.903412	2.66406	0.00772043
PCDHGA6	96.3176	-2.47132	1.15233	-2.14463	0.0319828
PCDHGA7	47.6728	-1.87878	0.719966	-2.60954	0.00906651
PCDHGC4	27.1775	2.02167	0.840816	2.40441	0.0161985
EEF1E1-BLOC1S5	75.6984	-1.32767	0.63685	-2.08474	0.0370929
SOX4	320.331	-1.40037	0.264687	-5.29068	1.21863e-07
HLA-DQB1	94.4478	1.04855	0.465765	2.25124	0.0243706
SPDEF	6.77569	6.19388	1.77242	3.49459	0.000474782
SLC16A10	11.7953	-1.92803	0.916765	-2.10308	0.0354592
TRG-AS1	2.89576	4.97129	2.52235	1.9709	0.0487353
SLC26A4	74.0226	1.00025	0.464987	2.15114	0.0314655
DOCK4-AS1	4.61163	5.64115	1.93705	2.91224	0.00358846
ST7-AS1	53.9457	1.30634	0.613885	2.12798	0.0333387
PLXNA4	70.8485	-1.24647	0.507892	-2.45421	0.0141196
LOC102723701	10.1241	2.37185	1.17935	2.01115	0.0443096
HEY1	49.8964	-1.07757	0.536359	-2.00905	0.0445321
RUNX1T1	28.9439	1.67252	0.817285	2.04643	0.040714
ZNNT1	137.381	-1.3229	0.468456	-2.82396	0.00474343
KLHL38	2.82814	-4.95558	2.2749	-2.17837	0.0293785
TG	22.307	-1.56038	0.730624	-2.13569	0.0327051
CCN4	584.489	-1.27926	0.347291	-3.68354	0.000230013
ANKRD18B	35.749	2.18405	0.574008	3.80491	0.000141856
TMEFF1	15.2031	-7.38695	1.6113	-4.58447	4.55134e-06
DNAJC25-GNG10	53.2692	9.17109	3.90758	2.347	0.0189253
TNFSF15	50.4845	-1.28802	0.639814	-2.01312	0.0441018
PGBD3	37.555	2.07428	0.959598	2.16162	0.0306478
MRLN	3.3348	5.17222	2.10782	2.45382	0.0141348
PHYHIPL	4.42248	5.58106	2.56311	2.17745	0.0294468
PRF1	4.66323	-5.68703	2.1923	-2.5941	0.00948402
DYDC2	2.75638	-4.92084	2.25992	-2.17744	0.0294479
GOLGA7B	26.3231	-1.99264	0.702898	-2.83489	0.00458414
BORCS7-ASMT	52.7984	-1.39194	0.579017	-2.40397	0.016218
C11orf21	43.5011	-1.19426	0.521345	-2.29073	0.0219791
NLRP14	4.96441	5.74703	1.87331	3.06785	0.00215606
HTATIP2	2.46171	-4.76248	2.33499	-2.03962	0.0413883
SPI1	110.482	-1.16561	0.445688	-2.6153	0.0089148
YPEL4	37.5864	-1.26952	0.571476	-2.22148	0.0263188
RBM14-RBM4	58.9119	1.44162	0.591756	2.43617	0.0148435
SESN3	285.203	-1.10042	0.329261	-3.3421	0.000831466
MMP13	22.9299	-1.69986	0.864877	-1.96544	0.0493634
TP53AIP1	9.10693	-3.62705	1.34886	-2.68897	0.00716727
CACNA2D4	2.98485	5.01279	2.17985	2.29961	0.0214705
KLRK1	5.31703	5.84578	1.89447	3.08571	0.0020307
GPRC5D	8.59708	2.66461	1.358	1.96216	0.0497437
PYROXD1	1527.42	1.15658	0.145916	7.92635	2.25679e-15
SLC38A4	35.1819	-1.52054	0.724278	-2.09939	0.0357827
FLJ12825	4.32895	4.53107	1.87893	2.41151	0.0158865
LOC101927583	6.50645	3.46468	1.61513	2.14514	0.0319417
GLIPR1L2	5.73398	-3.41085	1.58908	-2.14643	0.0318389
MTUS2-AS1	3.26593	5.14062	2.47049	2.08081	0.0374515
ALOX5AP	3.45794	-5.25244	2.08602	-2.51792	0.011805
ACOD1	6.44998	3.58629	1.57196	2.2814	0.0225245
SLITRK6	71.7822	-2.20103	0.690869	-3.18589	0.0014431
NRL	10.8373	-2.54025	1.15577	-2.19789	0.0279573
LINC00520	4.04736	-5.47718	2.27145	-2.41131	0.0158953
JDP2	340.693	-1.02498	0.247318	-4.14438	3.40729e-05
BMF	329.084	-1.37735	0.363535	-3.78877	0.000151394
SMAD6	58.2814	-1.03095	0.515849	-1.99856	0.0456565
LOC91450	30.3855	-1.49839	0.597429	-2.50806	0.0121397
CEMIP	2834.25	-1.55916	0.699801	-2.228	0.0258802
GPRC5B	56.0782	-1.82917	0.603154	-3.03267	0.00242403
PKD1L2	7.21115	-6.3109	1.67527	-3.76709	0.000165159
DBIL5P	26.7805	1.40631	0.688312	2.04313	0.0410393
RAP1GAP2	26.2831	2.02017	0.879554	2.29681	0.0216297
TMEM256-PLSCR3	49.4905	1.78178	0.485485	3.6701	0.00024246
MGC12916	78.9984	1.16577	0.425836	2.73761	0.00618879
STAC2	168.24	-1.32069	0.496921	-2.65775	0.00786641
KRT32	23.4961	-2.92307	1.08591	-2.69182	0.00710632
GFAP	123.121	3.00374	1.08872	2.75897	0.00579842
YPEL2	92.7305	-1.04707	0.387617	-2.70131	0.00690671
MC4R	3.07624	5.05848	2.18779	2.31215	0.0207696
RBFADN	2.99979	-5.04638	2.54903	-1.97973	0.0477342
ADAMTSL5	3.98611	-5.45661	1.98279	-2.75198	0.00592359
ZNF559-ZNF177	46.7106	-1.21481	0.541039	-2.24534	0.0247465
C19orf38	3.87759	-5.41867	2.32475	-2.33086	0.0197606
PDE4C	41.1839	-1.54918	0.710687	-2.17983	0.0292701
HCST	3.87104	-5.41048	2.30591	-2.34635	0.0189582
LOC105447645	11.2759	-2.55347	1.00115	-2.55054	0.0107558
C19orf73	14.6669	-1.78764	0.85482	-2.09125	0.0365055
FAM71E1	6.03866	-6.05487	1.75398	-3.45207	0.000556298
RAD21L1	5.85673	3.43152	1.60199	2.14204	0.0321906
LINC01752	3.5371	5.2599	2.3749	2.21479	0.0267745
MMP24-AS1-EDEM2	185.539	-1.15647	0.467585	-2.47329	0.0133875
CCN5	10.0672	-2.98067	1.17343	-2.54014	0.0110808
SALL4	6.97964	3.7692	1.53071	2.46239	0.0138013
LOC150051	4.77826	5.6923	1.90134	2.99383	0.00275496
RIMBP3	34.3578	-1.2087	0.578308	-2.09006	0.0366122
SEPTIN5	53.2765	9.17122	3.90758	2.34703	0.0189237
SEPT5-GP1BB	243.914	-1.12303	0.274967	-4.08422	4.42242e-05
DRICH1	3.0722	-5.08235	2.47673	-2.05204	0.0401659
CRYBA4	2.55738	-4.81354	2.33466	-2.06178	0.0392291
TPTEP2-CSNK1E	48.9395	-1.8107	0.576717	-3.13967	0.00169135
TBC1D22A-AS1	2.57084	4.80029	2.32998	2.06023	0.0393765
MAP7D2	80.4356	-1.2599	0.475673	-2.64866	0.00808112
SLC38A5	37.4842	-1.66999	0.616811	-2.70746	0.0067801
F8A3	16.0858	-2.59363	1.15266	-2.25013	0.0244406
F8A2	13.491	-2.84865	1.21896	-2.33695	0.0194417
AQP4	2.87324	4.96072	2.51109	1.97552	0.0482086
CASC11	2.45993	4.73483	2.32957	2.03249	0.042104
ADGRB1	3.19035	5.10834	2.44302	2.09099	0.0365288
LINC00449	3.49126	-5.26852	2.36184	-2.23068	0.0257021
BAAT	4.43115	5.58385	1.93481	2.88599	0.0039018
SLC39A2	2.92983	4.98369	2.5305	1.96945	0.0489014
