## Additional file 7 for "Multi-omics analysis reveals novel interplays between intratumoral bacteria and glioma"

### Sheet: Fn vs PBS
Supplementary Table 5. Differential metabolites in mouse tumor tissues.
Mode	MS2 name	MS2 score	level	MEAN PBS Group	MEAN Fn Group	VIP	P-VALUE	FOLD CHANGE	LOG_FOLDCHANGE
positive	PC(18:1(11Z)/14:0)	0.989528	B(ii)	9.81586	15.3735	1.73384	0.0118672	1.56619	0.647257
	L-tyrosine-methyl-ester	0.985832	B(i)	0.0161819	0.0246786	1.18939	0.0413966	1.52507	0.608874
	PC(15:0/15:0)	0.98445	B(ii)	6.05363	9.17783	1.44528	0.0296816	1.51609	0.600353
	PC(22:4(7Z,10Z,13Z,16Z)/16:0)	0.983137	B(ii)	17.8144	14.4131	1.57153	0.0302176	0.809069	-0.305665
	PC(22:2(13Z,16Z)/14:1(9Z))	0.982977	B(ii)	18.4632	23.6138	1.56959	0.0201121	1.27896	0.354977
	PC(16:0/14:0)	0.976881	B(ii)	1.06677	1.91668	1.61268	0.00647487	1.79671	0.845361
	CMP-N-glycoloylneuraminate	0.973404	B(ii)	0.0544373	0.1666	1.73924	0.00397434	3.06039	1.61372
	N-Acetylputrescine	0.957487	B(i)	0.0109423	0.0183708	1.27167	0.0406986	1.67888	0.747497
	PC(20:3(8Z,11Z,14Z)/14:0)	0.906311	B(ii)	0.979064	1.8627	1.46593	0.012975	1.90253	0.927916
	CDP-Ethanolamine	0.903072	B(ii)	0.0525734	0.108769	1.52997	0.0313833	2.0689	1.04887
	2-Pyrrolidineacetic acid	0.822155	B(ii)	0.0383793	0.0742531	1.20213	0.0375205	1.93472	0.952125
	Koeniginequinone A	0.814464	B(ii)	0.081948	0.12549	1.50025	0.0230945	1.53133	0.614789
	Epidermin	0.807641	B(ii)	0.301055	0.449874	1.16443	0.0496334	1.49433	0.579496
	N-Acetylornithine	0.793517	B(iii)	0.0635998	0.112626	1.34664	0.0415564	1.77086	0.824451
	3alpha,4,5,7alpha-Tetrahydro-5-hydroxy-1H-isoindole-1,3(2H)-dione	0.766343	B(iii)	0.0562809	0.103482	1.47315	0.0492855	1.83867	0.878666
	Tricetanidin	0.710355	B(iii)	0.0472479	0.0971803	1.46775	0.0146608	2.05682	1.04041
	Auraptenol	0.658144	B(iii)	0.0114766	0.0158119	1.38106	0.0114577	1.37775	0.462318
	Rotenone	0.633945	B(iii)	0.0202896	0.0393182	1.58979	0.0064076	1.93784	0.954453
	Galactosylhydroxylysine	0.628533	B(iii)	0.0346677	0.028711	1.43844	0.0126979	0.828176	-0.27199
	PC(14:0/14:0)	0.616117	B(iii)	0.228168	0.384021	1.34122	0.0478051	1.68306	0.751085
	Glycerylphosphorylethanolamine	0.595443	B(iii)	1.05236	1.90783	1.49043	0.017583	1.81291	0.858307
	Apiole	0.522152	B(iii)	0.158398	0.389303	1.60883	0.00916856	2.45776	1.29734
	Gamma-Glutamyl-Se-methylselenocysteine	0.514919	B(iii)	0.0362523	0.0576175	1.47218	0.0204148	1.58935	0.668435
	Comosin	0.508535	B(iii)	0.00861929	0.0158908	1.29396	0.0321314	1.84363	0.882553
	PE(22:2(13Z,16Z)/18:2(9Z,12Z))	0.477617	B(iii)	1.11819	0.795052	1.53344	0.0384356	0.711014	-0.492051
	Acetylhomoserine	0.458689	B(iii)	0.0263601	0.0349658	1.36569	0.0482977	1.32647	0.407592
	Carbadox	0.455728	B(iii)	0.30554	0.421906	1.47311	0.0307964	1.38085	0.465561
	N-Nitroso-pyrrolidine	0.454841	B(iii)	0.0155807	0.0181391	1.58239	0.00763992	1.1642	0.219342
	PC(18:2(9Z,12Z)/15:0)	0.427191	B(iii)	0.201498	0.311287	1.59468	0.0142287	1.54487	0.627483
	(2R,3S)-Piscidic acid	0.420145	B(iii)	0.116998	0.227075	1.4943	0.0189742	1.94084	0.956681
	lysoPC(26:0)	0.414558	B(iii)	0.0541326	0.0976243	1.10878	0.0389411	1.80343	0.850741
	lysoPC(26:1(5Z))	0.407966	B(iii)	0.038979	0.0794699	1.49031	0.0239054	2.03879	1.02771
negative	cis,cis-Muconic acid	0.999988	B(ii)	60.076	48.8309	1.25518	0.0438111	0.812818	-0.298996
	Succinic Acid	0.999943	B(i)	3.32308	6.19938	1.5832	0.0153478	1.86555	0.8996
	Hydrogen phosphate	0.999924	B(ii)	4.08964	5.53605	1.37311	0.0416909	1.35368	0.436884
	Malonic acid	0.999364	B(ii)	0.528196	0.738592	1.50176	0.0367783	1.39833	0.483705
	L-Malic acid	0.999023	B(ii)	1.69584	3.97456	1.17336	0.0115343	2.34371	1.22879
	Dihydroxyacetone phosphate	0.998024	B(ii)	0.35987	0.586276	1.5421	0.0383507	1.62913	0.704104
	N-Acetyl-L-glutamic acid	0.99602	B(i)	2.19362	4.44117	1.48308	0.0208345	2.02459	1.01763
	L-Lactic acid	0.995789	B(ii)	58.0213	89.4735	1.55289	0.0273584	1.54208	0.624879
	N-Acetylglutamic acid	0.994928	B(ii)	0.0620903	0.0963408	1.55745	0.0205002	1.55162	0.633779
	Maleic acid	0.994863	B(ii)	0.343161	0.573148	1.50122	0.0225863	1.6702	0.74002
	Glutathione	0.994653	B(ii)	0.00965098	0.0344343	1.74161	0.00375686	3.56796	1.8351
	S-Adenosyl-L-homocysteine	0.994604	B(i)	0.074809	0.144443	1.58864	0.00845978	1.93082	0.949212
	N-Formyl-L-methionine	0.992715	B(ii)	0.139779	0.236555	1.57394	0.0259415	1.69235	0.759027
	D-Pantothenic Acid	0.992379	B(i)	1.29359	2.14768	1.5655	0.0397755	1.66025	0.731399
	Orotate	0.983667	B(i)	0.072579	0.138775	1.26383	0.0340656	1.91205	0.935123
	Methoxyacetic acid	0.981278	B(i)	0.793114	1.75227	1.88272	0.00403665	2.20935	1.14362
	Hydroxypropionic acid	0.977797	B(ii)	1.29886	0.871399	1.41231	0.0393684	0.670895	-0.575841
	Ribothymidine	0.975965	B(ii)	0.660332	2.19373	1.70378	0.00102484	3.32216	1.73212
	L-2-Hydroxyglutaric acid	0.963823	B(ii)	0.281143	0.462085	1.14132	0.0492038	1.6436	0.716856
	PE(16:0/18:2(9Z,12Z))	0.958696	B(ii)	4.8984	7.18391	1.607	0.0144998	1.46658	0.552458
	Gluconic acid	0.955604	B(ii)	0.405794	0.610647	1.2884	0.0379904	1.50482	0.589593
	D-Ribonolactone	0.945545	B(i)	0.218742	0.512858	1.77269	0.00800108	2.34459	1.22933
	Citramalic acid	0.941674	B(ii)	0.0323685	0.041323	1.30067	0.033413	1.27664	0.352354
	Adenylsuccinic acid	0.937299	B(ii)	0.0639523	0.15794	1.68023	0.017786	2.46966	1.30431
	D-Glucuronic acid	0.867866	B(ii)	0.0738818	0.119759	1.51096	0.0282296	1.62095	0.696838
	Citicoline	0.852968	B(ii)	0.0539979	0.152316	1.62602	0.00969968	2.82078	1.49609
	Succinic anhydride	0.790279	B(iii)	0.0908866	0.162686	1.54533	0.0165109	1.78999	0.839954
	Oxoadipic acid	0.681119	B(iii)	0.0426921	0.0573616	1.55758	0.0163578	1.34361	0.426115
	Methylmalonic acid	0.673661	B(i)	0.991178	0.495458	1.52613	0.0377024	0.499868	-1.00038
	Epigallocatechin gallate	0.668743	B(iii)	0.0116707	0.0248095	1.15493	0.0441487	2.12579	1.088
	N-Glycolylneuraminic acid	0.643204	B(iii)	0.783062	2.02643	1.26414	0.0401273	2.58783	1.37174
	Propionic acid	0.568678	B(iii)	0.453385	0.741192	1.57209	0.0168471	1.63479	0.70911
	Quercetin 3-(6''-acetylglucoside)	0.550487	B(iii)	0.016775	0.0464381	1.69555	0.00858962	2.76829	1.469
	Lemildipine	0.532923	B(i)	0.00876651	0.01825	1.32508	0.0359972	2.08178	1.05782
	GDP-alpha-D-mannose(2-)	0.521037	B(iii)	0.00921946	0.0234725	1.6145	0.0250696	2.54598	1.34822
	D-Alanine	0.51429	B(iii)	1.8751	3.00038	1.3296	0.0420432	1.60011	0.678173
	Pirinixic acid	0.511406	B(i)	0.176881	0.06917	1.42734	0.0364827	0.391054	-1.35456
	Zonampanel	0.500365	B(i)	0.0803751	0.109759	1.62584	0.0253369	1.36559	0.449521
	Mesylate	0.5	B(iii)	1.34694	1.62062	1.57876	0.0114378	1.20319	0.266861
	Myristic acid	0.5	B(iii)	0.627583	1.17956	1.55886	0.018356	1.87953	0.910375
	Vaccenic acid	0.5	B(iii)	22.6427	46.4559	1.36226	0.0423309	2.05169	1.03681
	FAD	0.475639	B(iii)	0.0188593	0.032833	1.49862	0.0269904	1.74095	0.799872
	Acetyl-CoA	0.446908	B(iii)	0.00823422	0.0142848	1.60818	0.0155224	1.73481	0.794776
	Paraxanthine	0.374019	B(iii)	1.38902	2.31131	1.43912	0.029884	1.66399	0.734647

### Sheet: Fn vs Fn+MTZ
Supplementary Table 5. Differential metabolites in mouse tumor tissues.
Mode	MS2 name	MS2 score	level	MEAN PBS Group	MEAN Fn Group	VIP	P-VALUE	FOLD CHANGE	LOG_FOLDCHANGE
positive	Trimethylamine N-oxide	0.996675	B(i)	0.132229	0.106417	1.96122	0.0216004	0.804793	-0.313311
	PC(22:4(7Z,10Z,13Z,16Z)/14:0)	0.986693	B(ii)	19.5507	15.584	2.18246	0.0232603	0.797107	-0.327154
	PC(22:4(7Z,10Z,13Z,16Z)/16:0)	0.983137	B(ii)	18.0994	14.4131	2.44329	0.00512072	0.796326	-0.328569
	PC(16:0/14:0)	0.976881	B(ii)	0.954687	1.91668	1.73155	0.00706387	2.00766	1.00551
	CMP-N-glycoloylneuraminate	0.973404	B(ii)	0.0743453	0.1666	2.23433	0.0127985	2.24089	1.16407
	Isoleucyl-Valine	0.95727	B(ii)	0.0625179	0.0882201	1.88984	0.04432	1.41112	0.496839
	PS(20:0/20:4(5Z,8Z,11Z,14Z))	0.840357	B(ii)	1.05902	0.896453	1.89212	0.0465633	0.846494	-0.240428
	Nicotinamide N-oxide	0.822412	B(i)	0.0986394	0.0413274	2.25302	0.0123943	0.418975	-1.25507
	Methionyl-Valine	0.712572	B(iii)	0.00970036	0.0150593	1.78047	0.0320799	1.55245	0.634545
	Rotenone	0.633945	B(iii)	0.0291179	0.0393182	1.71499	0.0485429	1.35031	0.433288
	PC(22:5(7Z,10Z,13Z,16Z,19Z)/16:1(9Z))	0.607802	B(iii)	0.123026	0.0816629	2.03229	0.0147421	0.663786	-0.591209
	PE(22:4(7Z,10Z,13Z,16Z)/14:0)	0.604514	B(iii)	1.44355	0.91025	1.94656	0.0078619	0.630562	-0.66529
	Apiole	0.522152	B(iii)	0.17558	0.389303	2.57117	0.00224794	2.21723	1.14876
	PE(22:2(13Z,16Z)/18:2(9Z,12Z))	0.477617	B(iii)	1.28584	0.795052	2.39375	0.0149775	0.618313	-0.693591
negative	Glutathione	0.994653	B(ii)	0.0139849	0.0344343	2.18224	0.00880651	2.46225	1.29998
	Gluconic acid	0.955604	B(ii)	0.426476	0.610647	1.96949	0.0144919	1.43184	0.517875
	Adenylsuccinic acid	0.937299	B(ii)	0.0547032	0.15794	2.50138	0.00571278	2.88723	1.52968
	3-Methylvaleric Acid	0.912351	B(i)	0.310643	0.228309	1.94099	0.0477738	0.734956	-0.44427
	Citicoline	0.852968	B(ii)	0.0837849	0.152316	2.15074	0.0311507	1.81794	0.862307
	N-Glycolylneuraminic acid	0.643204	B(iii)	0.633385	2.02643	2.23812	0.0130445	3.19936	1.67778
	Isovaleric acid	0.515452	B(i)	0.152048	0.115259	1.72278	0.0457832	0.758041	-0.399652
	Pirinixic acid	0.511406	B(i)	0.171058	0.06917	1.95041	0.0351817	0.404365	-1.30627

### Sheet: Fn+MTZ vs MTZ
Supplementary Table 5. Differential metabolites in mouse tumor tissues.
Mode	MS2 name	MS2 score	level	MEAN Me Group	MEAN Fn+Me Group	VIP	P-VALUE	FOLD CHANGE	LOG_FOLDCHANGE
positive	Anserine	0.910061	B(ii)	0.0707937	0.0393649	1.89411	0.0420943	0.556052	-0.846709
	DL-Methionine sulfoxide	0.901524	B(i)	0.0760408	0.0318776	2.21829	0.00746048	0.419217	-1.25423
	Phytosphingosine	0.674048	B(i)	0.0260795	0.0360857	2.54022	0.0215303	1.38368	0.468511
	PE(22:4(7Z,10Z,13Z,16Z)/14:0)	0.604514	B(iii)	0.79733	1.44355	2.26224	0.0094998	1.81048	0.856375
	Cyclotetradecane	0.5	B(iii)	0.00396895	0.00753915	2.25891	0.0198246	1.89953	0.925644
	2-Acetylpyrrolidine	0.492745	B(iii)	0.0945211	0.111912	1.92664	0.0463676	1.18399	0.243658
	PE(16:0/20:4(5Z,8Z,11Z,14Z))	0.478377	B(iii)	0.0308076	0.0475371	1.49256	0.014133	1.54303	0.625766
negative	L-Aspartic acid	0.998845	B(ii)	3.33282	2.09388	2.14585	0.0407074	0.628262	-0.670562
	L-Methionine	0.998736	B(ii)	0.518941	0.3221	2.15665	0.0390627	0.620688	-0.688059
	Gluconic acid	0.955604	B(ii)	0.703369	0.426476	1.9626	0.0292814	0.606333	-0.721817
	O-Acetylserine	0.839666	B(ii)	0.0497088	0.0282815	2.17758	0.0149383	0.568943	-0.813644
